# Mayaro Virus Infection Elicits an Innate Immune Response in *Anopheles stephensi*

**DOI:** 10.1101/2020.11.15.383596

**Authors:** Cory Henderson, Marco Brustolin, Shivanand Hegde, Gargi Dayama, Nelson Lau, Grant L. Hughes, Christina Bergey, Jason L. Rasgon

## Abstract

Mayaro virus (MAYV) is an arboviral pathogen in the genus *Alphavirus* that is circulating in South America with potential to spread to naïve regions. MAYV is also one of the few viruses with the ability to be transmitted by mosquitoes in the genus *Anopheles*, as well as the typical arboviral transmitting mosquitoes in the genus *Aedes*. Few studies have investigated the infection response of *Anopheles* mosquitoes. In this study we detail the transcriptomic and small RNA responses of *An. stephensi* to infection with MAYV via infectious bloodmeal at 2, 7, and 14 days post infection (dpi). 487 unique transcripts were significantly regulated, 78 putative novel miRNAs were identified, and an siRNA response is observed targeting the MAYV genome. Gene ontology analysis of transcripts regulated at each timepoint suggested activation of the Toll pathway at 7 dpi and repression of pathways related to autophagy and apoptosis at 14 dpi. These findings provide a basic understanding of the infection response of *An. stephensi* to MAYV and help to identify host factors which might be useful to target to inhibit viral replication in *Anopheles* mosquitoes.

**AUTHOR SUMMARY:** Mayaro virus (MAYV) is a mosquito-borne Alphavirus responsible for outbreaks in South America and the Caribbean. In this study we infected *Anopheles stephensi* with MAYV and sequenced mRNA and small RNA to understand how MAYV infection impacts gene transcription and the expression of small RNAs in the mosquito vector. Genes involved with innate immunity and signaling pathways related to cell death are regulated in response to MAYV infection of *An. stephensi*, we also discover novel miRNAs and describe the expression patterns of miRNAs, siRNAs, and piRNAs following bloodmeal ingestion. These results suggest that MAYV does induce a molecular response to infection in its mosquito vector species.
