## Supplemental Table 1 for "Mayaro Virus Infection Elicits an Innate Immune Response in *Anopheles stephensi*"

### Sheet: mayv_RNAseq_feed-stephensi-BeAn
	Bloodfed Control						2018-08-09		Mayaro (BeAn-8/Aug/2018): 1*10^7 FFU/mL						2018-08-09
N in group	92							N in group	100
N presented bloodmeal	92							N presented bloodmeal	100
N bloodfed	65							N bloodfeed	91
% fed of those presented	70.6522							% fed of those presented	91
DPI	N mosquito 2 dpi	% mortality 2 dpi	N mosquito 7 dpi	% mortality 7 dpi	N mosquito 14 dpi	% mortality 14 dpi		DPI	N mosquito 2 dpi	% mortality 2 dpi	N mosquito 7 dpi	% mortality 7 dpi	N mosquito 14 dpi	% mortality 14 dpi
N subgroup	22	-	21	-	22	-		N subgroup	30	-	30	-	31	-
D0	0	0	0	0	0	0		D0	0	0	0	0	0	0
D1	3	0.12	1	0.0434783	0	0		D1	4	0.1	2	0.0512821	0	0
D2	5	0.2	3	0.130435	1	0.0416667		D2	7	0.175	3	0.0769231	2	0.05
D3			5	0.217391	2	0.0833333		D3			5	0.128205	6	0.15
D4			5	0.217391	3	0.125		D4			8	0.205128	8	0.2
D5			5	0.217391	5	0.208333		D5			9	0.230769	9	0.225
D6			6	0.26087	5	0.208333		D6			9	0.230769	9	0.225
D7			6	0.26087	5	0.208333		D7			9	0.230769	9	0.225
D8				0	7	0.291667		D8					9	0.225
D9				0	7	0.291667		D9					9	0.225
D10				0	7	0.291667		D10					9	0.225
D11				0	7	0.291667		D11					10	0.25
D12				0	7	0.291667		D12					11	0.275
D13				0	8	0.333333		D13					14	0.35
D14				0	8	0.333333		D14					15	0.375
N survive	17		15		14			N survive	23		21		16
	2018-08-11		2018-08-16		2018-08-23				2018-08-11		2018-08-16		2018-08-23

### Sheet: quality_data
Sample	Nanodrop (ng/uL)	260/280	260/230	uL initial volume	ug initial RNA	uL sent for sequencing	ug sent for sequencing	Pool allocation	qPCR CT Value
BeAn-2_dpi-stephensi-1	83.59	2.07	1.41	45	3.76155				13
BeAn-2_dpi-stephensi-2	130.83	2.1	1.67	45	5.88735	5.73263	0.75	1	13.9
BeAn-2_dpi-stephensi-3	90.33	2.17	1.63	45	4.06485	8.30289	0.75	1	11.8
BeAn-2_dpi-stephensi-4	96.02	2.13	1.23	45	4.3209				11.1
BeAn-2_dpi-stephensi-5	71.68	2.13	1.46	45	3.2256				12.3
BeAn-2_dpi-stephensi-6	113.15	2.04	1.05	45	5.09175				11.4
BeAn-2_dpi-stephensi-7	119.81	2.11	1.56	45	5.39145				10.6
BeAn-2_dpi-stephensi-8	71.12	2.14	1.95	45	3.2004	10.5456	0.75	1	11.2
BeAn-2_dpi-stephensi-9	91.53	2.05	1.38	45	4.11885				13.7
BeAn-2_dpi-stephensi-10	79.16	2.13	1.9	45	3.5622	9.47448	0.75	1	11.1
BeAn-2_dpi-stephensi-11	65.06	2.16	1.61	45	2.9277	11.5278	0.75	2	8.9
BeAn-2_dpi-stephensi-12	90.2	2.16	1.85	45	4.059	8.31486	0.75	2	15.1
BeAn-2_dpi-stephensi-13	122.17	2.13	1.7	45	5.49765	6.13899	0.75	2	10.6
BeAn-2_dpi-stephensi-14	79.47	2.15	1.72	45	3.57615	9.43752	0.75	2	12.3
BeAn-2_dpi-stephensi-15	77.17	2.15	1.3	45	3.47265				9.6
BeAn-2_dpi-stephensi-16	96.07	2.15	1.65	45	4.32315	7.80681	0.75	3	9.5
BeAn-2_dpi-stephensi-17	70.73	2.15	1.88	45	3.18285	10.6037	0.75	3	9.1
BeAn-2_dpi-stephensi-18	112.07	2.11	1.41	45	5.04315				14.3
BeAn-2_dpi-stephensi-19	138.15	2.14	1.96	45	6.21675	5.42888	0.75	3	11
BeAn-2_dpi-stephensi-20	64.72	2.14	1.04	45	2.9124				9
BeAn-2_dpi-stephensi-21	112.32	2.09	1.66	45	5.0544	6.67735	0.75	3	9.2
BeAn-2_dpi-stephensi-22	79.31	2.09	1.37	45	3.56895				14.8
BeAn-2_dpi-stephensi-23	86.94	2.11	1.56	45	3.9123				8.1
ctrl-2_dpi-stephensi-1	143.63	2.05	1.65	45	6.46335	5.22175	0.75	1	28.2
ctrl-2_dpi-stephensi-2	104.92	2.12	1.79	45	4.7214	7.1483	0.75	1	29
ctrl-2_dpi-stephensi-3	43.06	2.15	1.43	45	1.9377	17.4176	0.75	2	28.6
ctrl-2_dpi-stephensi-4	100.02	2.15	1.48	45	4.5009	7.4985	0.75	1	29.1
ctrl-2_dpi-stephensi-5	83	2.1	1.4	45	3.735				29.3
ctrl-2_dpi-stephensi-6	43	2.16	1.96	45	1.935	17.4419	0.75	1	27.9
ctrl-2_dpi-stephensi-7	89.7	2.15	1.61	45	4.0365	8.3612	0.75	2	28.1
ctrl-2_dpi-stephensi-8	101.38	2.15	1.33	45	4.5621				28.7
ctrl-2_dpi-stephensi-9	33.33	2.19	1.77	45	1.49985	22.5023	0.75	2	28.3
ctrl-2_dpi-stephensi-10	59.91	2.11	1.95	45	2.69595	12.5188	0.75	3	28.2
ctrl-2_dpi-stephensi-11	84.65	1.94	1.5	45	3.80925	8.86001	0.75	2	27.8
ctrl-2_dpi-stephensi-12	63.3	2.09	1.15	45	2.8485				28
ctrl-2_dpi-stephensi-13	105.31	2.02	1.3	45	4.73895	7.12183	0.75	3	28.7
ctrl-2_dpi-stephensi-14	40.68	2.12	1.49	45	1.8306	18.4366	0.75	3	29.2
ctrl-2_dpi-stephensi-15	112.09	2.13	1.75	45	5.04405	6.69105	0.75	3	29.7
ctrl-2_dpi-stephensi-16	97.54	2.1	1.26	45	4.3893				31
ctrl-2_dpi-stephensi-17	114.77	2.12	1.02	45	5.16465				29.3
BeAn-7_dpi-stephensi-1	57.04	1.97	1.11	45	2.5668				10.8
BeAn-7_dpi-stephensi-2	98.76	2.03	1.6	45	4.4442	7.59417	0.75	1	14.7
BeAn-7_dpi-stephensi-3	65.37	2.08	1.05	45	2.94165				8.9
BeAn-7_dpi-stephensi-4	47.15	2.05	1.39	45	2.12175	15.9067	0.75	1	9.7
BeAn-7_dpi-stephensi-5	77.02	2.01	1.53	45	3.4659	9.73773	0.75	1	9.7
BeAn-7_dpi-stephensi-6	57.14	2	1.44	45	2.5713	13.1257	0.75	1	10.1
BeAn-7_dpi-stephensi-7	45.48	1.95	0.98	45	2.0466				9.1
BeAn-7_dpi-stephensi-8	68.51	2.03	1.67	45	3.08295	10.9473	0.75	2	15.3
BeAn-7_dpi-stephensi-9	45.91	2	1.04	45	2.06595				16.1
BeAn-7_dpi-stephensi-10	63.68	2.01	1.35	45	2.8656				10.3
BeAn-7_dpi-stephensi-11	73.56	2.04	1.43	45	3.3102	10.1958	0.75	2	15
BeAn-7_dpi-stephensi-12	43.2	2.06	1.03	45	1.944				11.1
BeAn-7_dpi-stephensi-13	49.84	2.05	1.01	45	2.2428				10.6
BeAn-7_dpi-stephensi-14	43.37	2.04	1.66	45	1.95165	17.2931	0.75	2	11
BeAn-7_dpi-stephensi-15	55.95	2.07	1.83	45	2.51775	13.4048	0.75	3	9.1
BeAn-7_dpi-stephensi-16	65.32	1.98	1.5	45	2.9394	11.4819	0.75	3	10.5
BeAn-7_dpi-stephensi-17	167.54	2.06	1.44	45	7.5393	4.47654	0.75	3	26.9
BeAn-7_dpi-stephensi-18	39.82	2.17	1.46	45	1.7919	18.8348	0.75	3	27.4
BeAn-7_dpi-stephensi-19	56.89	2.09	1.31	45	2.56005				27.3
BeAn-7_dpi-stephensi-20	75.02	2.03	1.46	45	3.3759	9.99733	0.75	2	29.7
ctrl-7_dpi-stephensi-1	24.36	1.95	1.33	45	1.0962	30.7882	0.75	1	27.9
ctrl-7_dpi-stephensi-2	99.53	2.09	0.98	45	4.47885	7.53542	0.75	1	29.5
ctrl-7_dpi-stephensi-3	28.17	1.97	1.22	45	1.26765	26.6241	0.75	1	28.4
ctrl-7_dpi-stephensi-4	36.63	1.95	1.31	45	1.64835	20.475	0.75	2	27.6
ctrl-7_dpi-stephensi-5	91.74	2.06	1.43	45	4.1283	8.17528	0.75	2	28
ctrl-7_dpi-stephensi-6	80.67	2.04	1.7	45	3.63015	9.29714	0.75	1	30.1
ctrl-7_dpi-stephensi-7	91.93	2.08	1.86	45	4.13685	8.15838	0.75	2	27.9
ctrl-7_dpi-stephensi-8	50.77	2.02	0.77	45	2.28465				27.7
ctrl-7_dpi-stephensi-9	56.9	2.02	1.34	45	2.5605	13.181	0.75	2	29.8
ctrl-7_dpi-stephensi-10	52.17	2.08	1.72	45	2.34765	14.3761	0.75	3	29.9
ctrl-7_dpi-stephensi-11	54.18	2.13	0.81	45	2.4381	13.8427	0.75	3	30
ctrl-7_dpi-stephensi-12	27.23	1.99	1.1	45	1.22535	27.5432	0.75	3	30.4
ctrl-7_dpi-stephensi-13	40.86	2.06	1.83	45	1.8387	18.3554	0.75	3	24.8
ctrl-7_dpi-stephensi-14	45.64	1.92	0.79	45	2.0538				32.1
ctrl-7_dpi-stephensi-15	16.25	1.96	0.28	45	0.73125				29.6
BeAn-14_dpi-stephensi-1	27.41	2.13	0.9	45	1.23345	27.3623	0.75	1	10.8
BeAn-14_dpi-stephensi-2	19.81	1.98	0.89	45	0.89145	37.8597	0.75	2	14.7
BeAn-14_dpi-stephensi-3	41.18	2.1	1.51	45	1.8531	18.2127	0.75	1	8.9
BeAn-14_dpi-stephensi-4	22.88	1.98	1.24	45	1.0296	32.7797	0.75	1	9.7
BeAn-14_dpi-stephensi-5	17.37	2.06	1.65	45	0.78165				9.7
BeAn-14_dpi-stephensi-6	19.99	2.06	1.24	45	0.89955	37.5188	0.75	2	10.1
BeAn-14_dpi-stephensi-7	26.01	2.15	0.82	45	1.17045	28.8351	0.75	3	9.1
BeAn-14_dpi-stephensi-8	29.36	1.93	1.03	45	1.3212	25.545	0.75	2	15.3
BeAn-14_dpi-stephensi-9	26.54	1.92	1.29	45	1.1943	28.2592	0.75	3	16.1
BeAn-14_dpi-stephensi-10	22.48	2	0.53	45	1.0116	33.363	0.75	3	10.3
BeAn-14_dpi-stephensi-11	19.17	1.91	1.2	45	0.86265	39.1236	0.75	3	15
BeAn-14_dpi-stephensi-12	17.56	1.88	1.88	45	0.7902	35.0228	0.615	2	11.1
BeAn-14_dpi-stephensi-13	16.81	1.96	1.7	45	0.75645				10.6
BeAn-14_dpi-stephensi-14	11.77	2.08	1.22	45	0.52965				11
BeAn-14_dpi-stephensi-15	55.22	2.03	0.89	45	2.4849	13.582	0.75	1	9.1
BeAn-14_dpi-stephensi-16	16.75	1.97	0.84	45	0.75375				10.5
ctrl-14_dpi-stephensi-1	41.32	2.01	0.58	45	1.8594				26.9
ctrl-14_dpi-stephensi-2	28.74	1.94	0.87	45	1.2933	26.096	0.75	1	27.4
ctrl-14_dpi-stephensi-3	27.22	2.02	1.19	45	1.2249	27.5533	0.75	3	27.3
ctrl-14_dpi-stephensi-4	49.09	1.99	1.37	45	2.20905	15.2781	0.75	1	29.7
ctrl-14_dpi-stephensi-5	35.58	1.98	1.69	45	1.6011	21.0793	0.75	1	27.9
ctrl-14_dpi-stephensi-6	23.74	1.93	0.55	45	1.0683				29.5
ctrl-14_dpi-stephensi-7	21.88	1.97	1.41	45	0.9846	34.2779	0.75	2	28.4
ctrl-14_dpi-stephensi-8	41.04	2.01	1.92	45	1.8468	18.2749	0.75	2	27.6
ctrl-14_dpi-stephensi-9	43.39	2.01	1.51	45	1.95255	17.2851	0.75	2	28
ctrl-14_dpi-stephensi-10	27.18	1.86	1.17	45	1.2231	27.5938	0.75	2	30.1
ctrl-14_dpi-stephensi-11	62.99	2	1.29	45	2.83455	11.9067	0.75	3	27.9
ctrl-14_dpi-stephensi-12	59.34	2.03	1.61	45	2.6703	12.639	0.75	3	27.7
ctrl-14_dpi-stephensi-13	34.36	1.89	1.64	45	1.5462	21.8277	0.75	1	29.8
ctrl-14_dpi-stephensi-14	50.95	2	0.83	45	2.29275	14.7203	0.75	3	29.9

### Sheet: pooling_scheme
Pool	Sample 1 number	Sample 1 volume (uL)	Sample 2 number	Sample 2 volume (uL)	Sample 3 number	Sample 3 volume (uL)	Sample 4 number	Sample 4 volume (uL)	Total volume (uL)
V_D2_1	2	5.73263	3	8.30289	8	10.5456	10	9.47448	34.0556
V_D2_2	11	11.5278	12	8.31486	13	6.13899	14	9.43752	35.4192
V_D2_3	16	7.80681	17	10.6037	19	5.42888	21	6.67735	30.5167
V_D7_1	2	7.59417	4	15.9067	5	9.73773	6	13.1257	46.3642
V_D7_2	8	10.9473	11	10.1958	14	17.2931	20	9.99733	48.4335
V_D7_3	15	13.4048	16	11.4819	17	4.47654	18	18.8348	48.1981
V_D14_1	1	27.3623	3	18.2127	4	32.7797	15	13.582	91.9368
V_D14_2	2	37.8597	6	37.5188	8	25.545	12	35	135.923
V_D14_3	7	28.8351	11	39.1236	9	28.2592	10	33.363	129.581
C_D2_1	1	5.22175	2	7.1483	4	7.4985	6	17.4419	37.3104
C_D2_2	3	17.4176	7	8.3612	9	22.5023	11	8.86001	57.141
C_D2_3	10	12.5188	13	7.12183	14	18.4366	15	6.69105	44.7682
C_D7_1	1	30.7882	2	7.53542	3	26.6241	6	9.29714	74.2448
C_D7_2	4	20.475	5	8.17528	7	8.15838	9	13.181	49.9897
C_D7_3	10	14.3761	11	13.8427	12	27.5432	13	18.3554	74.1173
C_D14_1	2	26.096	4	15.2781	5	21.0793	13	21.8277	84.2811
C_D14_2	7	34.2779	8	18.2749	9	17.2851	10	27.5938	97.4316
C_D14_3	3	27.5533	11	11.9067	12	12.639	14	14.7203	66.8193

### Sheet: qPCR_summary-2DPI
Sample	Take Off	Amplification	Comparative Conc.	Rep. Takeoff	Rep. Amp.	Rep. Conc.
MAYV_2_1	12.6	1.84	1.22	13	1.81	1
MAYV_2_1	13.3	1.79	0.819
MAYV_2_2	13.9	1.83	0.581	13.9	1.83	0.581
MAYV_2_2	13.9	1.83	0.581
MAYV_2_3	11.8	1.78	1.93	11.8	1.78	1.99
MAYV_2_3	11.7	1.77	2.04
MAYV_2_4	11.1	1.75	2.88	11.1	1.74	2.88
MAYV_2_4	11.1	1.73	2.88
MAYV_2_5	12.2	1.83	1.54	12.3	1.88	1.45
MAYV_2_5	12.4	1.93	1.37
MAYV_2_6	11.2	1.73	2.72	11.4	1.74	2.5
MAYV_2_6	11.5	1.74	2.29
MAYV_2_7	10.5	1.76	4.06	10.6	1.79	3.95
MAYV_2_7	10.6	1.83	3.84
MAYV_2_8	12	1.79	1.72	11.2	1.76	2.72
MAYV_2_8	10.4	1.73	4.3
MAYV_2_9	13.7	1.82	0.651	13.7	1.75	0.67
MAYV_2_9	13.6	1.68	0.689
MAYV_2_10	11	1.73	3.05	11.1	1.73	2.97
MAYV_2_10	11.1	1.73	2.88
MAYV_2_11	8.9	1.72	10.1	8.9	1.76	10.1
MAYV_2_11	8.9	1.79	10.1
MAYV_2_12	15.1	1.8	0.292	15.1	1.75	0.292
MAYV_2_12	15.1	1.7	0.292
MAYV_2_13	10.6	1.79	3.84	10.6	1.8	3.95
MAYV_2_13	10.5	1.82	4.06
MAYV_2_14	12.3	1.84	1.45	12.3	1.86	1.45
MAYV_2_14	12.3	1.88	1.45
MAYV_2_15	9.5	1.8	7.2	9.6	1.78	6.61
MAYV_2_15	9.8	1.77	6.06
MAYV_2_16	9.5	1.75	7.2	9.5	1.75	7
MAYV_2_16	9.6	1.76	6.8
MAYV_2_17	9.1	1.79	9.05	9.1	1.76	8.79
MAYV_2_17	9.2	1.73	8.55
MAYV_2_18	14.2	1.85	0.489	14.3	1.81	0.475
MAYV_2_18	14.3	1.77	0.462
MAYV_2_19	11	1.72	3.05	11	1.72	3.05
MAYV_2_19	11	1.73	3.05
MAYV_2_20	9.1	1.72	9.05	9	1.72	9.31
MAYV_2_20	9	1.72	9.58
CTRL_2_1	27.8	1.64	0.000204	28.2	1.72	0.000167
CTRL_2_1	28.5	1.8	0.000137
CTRL_2_2	28.7	1.75	0.000122	29	1.78	0.000106
CTRL_2_2	29.2	1.81	9.17e-05
CTRL_2_3	28.1	1.71	0.000172	28.6	1.69	0.000133
CTRL_2_3	29	1.67	0.000103
CTRL_2_4	29.5	1.73	7.72e-05	29.1	1.77	9.99e-05
CTRL_2_4	28.6	1.8	0.000129
CTRL_2_5	29	1.69	0.000103	29.3	1.77	8.66e-05
CTRL_2_5	29.6	1.85	7.29e-05
CTRL_2_6	28.1	1.79	0.000172	27.9	1.8	0.000199
CTRL_2_6	27.6	1.81	0.000229
CTRL_2_7	27.1	1.68	0.000305	28.1	1.78	0.000177
CTRL_2_7	29	1.88	0.000103
CTRL_2_8	29.1	1.85	9.71e-05	28.7	1.8	0.000126
CTRL_2_8	28.2	1.74	0.000162
CTRL_2_9	28.5	1.83	0.000137	28.3	1.79	0.000158
CTRL_2_9	28	1.74	0.000182
CTRL_2_10	28.6	1.81	0.000129	28.2	1.78	0.000167
CTRL_2_10	27.7	1.75	0.000216
CTRL_2_11	27.1	1.8	0.000305	27.8	1.85	0.00021
CTRL_2_11	28.4	1.9	0.000145
CTRL_2_12	27.6	1.71	0.000229	28	1.7	0.000182
CTRL_2_12	28.4	1.69	0.000145
NTC-1	30.7	1.81	3.89e-05	30	1.8	5.97e-05
NTC-1	29.2	1.8	9.17e-05
BeAn_1:10-1	11.3	1.74	2.57	11.5	1.77	2.36
BeAn_1:10-1	11.6	1.79	2.16
MAYV_2_21	9.3	1.73	0.97	9.2	1.73	1
MAYV_2_21	9.2	1.72	1.03
MAYV_2_22	14.8	1.83	0.0345	14.8	1.87	0.0356
MAYV_2_22	14.7	1.92	0.0366
MAYV_2_23	8.2	1.9	1.89	8.1	1.99	2.01
MAYV_2_23	8	2.07	2.13
CTRL_2_13	28.5	1.66	8.47e-06	28.7	1.68	7.74e-06
CTRL_2_13	28.8	1.71	7.06e-06
CTRL_2_14	28.8	1.73	7.06e-06	29.2	1.74	5.71e-06
CTRL_2_14	29.5	1.74	4.62e-06
CTRL_2_15	30.2	1.84	3.02e-06	29.7	1.79	4.22e-06
CTRL_2_15	29.1	1.75	5.89e-06
CTRL_2_16	31.2	2	1.65e-06	31	1.94	1.86e-06
CTRL_2_16	30.8	1.88	2.1e-06
CTRL_2_17	30.1	2.13	3.21e-06	29.3	1.95	5.38e-06
CTRL_2_17	28.4	1.78	9.01e-06
NTC-2	34.9	0.2	1.75e-07	32.5	1.04	7.49e-07
NTC-2	30.1	1.89	3.21e-06
BeAn_1:10-2	11.2	1.83	0.306	11.1	1.79	0.336
BeAn_1:10-2	10.9	1.74	0.368

### Sheet: qPCR_summary-7DPI
Sample	Take Off	Amplification	Comparative Conc.	Rep. Takeoff	Rep. Amp.	Rep. Conc.
MAYV_7-1	10.8	1.85	0.971	10.8	1.82	1
MAYV_7-1	10.7	1.79	1.03
MAYV_7-2	8	2.11	5.11	8	2.01	5.11
MAYV_7-2	8	1.92	5.11
MAYV_7-3	11.8	1.97	0.536	11.8	1.95	0.553
MAYV_7-3	11.7	1.92	0.569
MAYV_7-4	12.2	1.85	0.423	12.1	1.88	0.449
MAYV_7-4	12	1.92	0.476
MAYV_7-5	9.1	1.75	2.66	9	1.72	2.74
MAYV_7-5	9	1.69	2.82
MAYV_7-6	8.2	1.88	4.54	8.2	1.91	4.54
MAYV_7-6	8.2	1.93	4.54
MAYV_7-7	9.5	1.54	2.1	9.5	1.66	2.04
MAYV_7-7	9.6	1.77	1.98
MAYV_7-8	9	1.74	2.82	8.9	1.74	2.91
MAYV_7-8	8.9	1.74	3
MAYV_7-9	9.2	1.72	2.51	9.2	1.73	2.51
MAYV_7-9	9.2	1.74	2.51
MAYV_7-10	8.3	1.99	4.28	8.4	1.92	3.91
MAYV_7-10	8.6	1.85	3.58
MAYV_7-11	8.6	2.3	3.58	8.5	2.28	3.69
MAYV_7-11	8.5	2.26	3.8
MAYV_7-12	12.5	1.91	0.354	12.9	1.87	0.288
MAYV_7-12	13.2	1.82	0.234
MAYV_7-13	13.2	1.8	0.234	13.2	1.8	0.241
MAYV_7-13	13.1	1.8	0.248
MAYV_7-14	9.6	1.77	1.98	9.7	1.77	1.81
MAYV_7-14	9.9	1.77	1.66
MAYV_7-15	12.1	2	0.449	12.3	1.92	0.399
MAYV_7-15	12.5	1.85	0.354
MAYV_7-16	12.5	1.85	0.354	12.6	1.85	0.334
MAYV_7-16	12.7	1.84	0.315
MAYV_7-17	8.3	2.07	4.28	8.3	2.01	4.15
MAYV_7-17	8.4	1.95	4.03
MAYV_7-18	11.2	1.77	0.766	11	1.78	0.862
MAYV_7-18	10.8	1.79	0.971
MAYV_7-19	12.5	1.9	0.354	12.3	1.85	0.399
MAYV_7-19	12.1	1.8	0.449
MAYV_7-20	12	1.8	0.476	11.9	1.81	0.506
MAYV_7-20	11.8	1.81	0.536
CTRL_7-1	25.6	1.77	0.000149	28.8	1.79	2.3e-05
CTRL_7-1	31.9	1.81	3.56e-06
CTRL_7-2	30.9	1.67	6.44e-06	30.3	1.73	9.47e-06
CTRL_7-2	29.6	1.79	1.39e-05
CTRL_7-3	28.8	1.61	2.24e-05	29.1	1.69	1.87e-05
CTRL_7-3	29.4	1.77	1.57e-05
CTRL_7-4	29.4	1.69	1.57e-05	29.8	1.77	1.24e-05
CTRL_7-4	30.2	1.85	9.75e-06
CTRL_7-5	30.3	1.79	9.19e-06	30.5	1.79	8.16e-06
CTRL_7-5	30.7	1.78	7.25e-06
CTRL_7-6	27.3	1.78	5.45e-05	27.5	1.8	4.84e-05
CTRL_7-6	27.7	1.82	4.3e-05
CTRL_7-7	29.7	1.76	1.31e-05	29.7	1.74	1.35e-05
CTRL_7-7	29.6	1.72	1.39e-05
CTRL_7-8	30.2	1.67	9.75e-06	29.9	1.69	1.17e-05
CTRL_7-8	29.6	1.72	1.39e-05
CTRL_7-9	31.9	1.68	3.56e-06	30.3	1.69	9.19e-06
CTRL_7-9	28.7	1.71	2.37e-05
CTRL_7-10	30.5	1.79	8.16e-06	30	1.76	1.1e-05
CTRL_7-10	29.5	1.74	1.48e-05
CTRL_7-11	30	1.73	1.1e-05	30	1.72	1.13e-05
CTRL_7-11	29.9	1.71	1.17e-05
CTRL_7-12	30.1	1.76	1.03e-05	30.4	1.82	8.92e-06
CTRL_7-12	30.6	1.87	7.69e-06
NTC-1	31.6	1.85	4.25e-06	31.8	1.85	3.89e-06
NTC-1	31.9	1.84	3.56e-06
BeAn-1:10-1	12.3	1.84	0.399	12.1	1.9	0.449
BeAn-1:10-1	11.9	1.96	0.506
CTRL_7-13	16.6	0.81	44.2	24.8	1.29	1
CTRL_7-13	32.9	1.77	0.0226
CTRL_7-14	32.4	1.85	0.0285	32.1	1.82	0.0328
CTRL_7-14	31.8	1.78	0.0377
CTRL_7-15	33.6	1.81	0.0163	29.6	0.84	0.105
CTRL_7-15	25.6	-0.14	0.674
NTC-2	32.7	1.83	0.0248	22.9	1.29	2.36
NTC-2	13.1	0.74	225
BeAn-1:10-2	12.6	1.86	284	12.7	1.86	277
BeAn-1:10-2	12.7	1.87	271

### Sheet: qPCR_summary-14DPI
Sample	Take Off	Amplification	Comparative Conc.	Rep. Takeoff	Rep. Amp.	Rep. Conc.
MAYV-14_dpi-1	10.7	1.8	1.03	10.8	1.77	1
MAYV-14_dpi-1	10.8	1.74	0.971
MAYV-14_dpi-2	14.7	1.81	0.0975	14.7	1.82	0.0975
MAYV-14_dpi-2	14.7	1.83	0.0975
MAYV-14_dpi-3	8.9	1.79	2.98	8.9	1.8	2.98
MAYV-14_dpi-3	8.9	1.82	2.98
MAYV-14_dpi-4	9.8	1.79	1.75	9.7	1.81	1.86
MAYV-14_dpi-4	9.6	1.84	1.97
MAYV-14_dpi-5	9.7	1.77	1.86	9.7	1.8	1.86
MAYV-14_dpi-5	9.7	1.82	1.86
MAYV-14_dpi-6	10.2	1.76	1.38	10.1	1.75	1.47
MAYV-14_dpi-6	10	1.75	1.56
MAYV-14_dpi-7	9.2	1.88	2.49	9.1	1.88	2.57
MAYV-14_dpi-7	9.1	1.88	2.64
MAYV-14_dpi-8	20.6	1.81	0.00301	15.3	1.79	0.0684
MAYV-14_dpi-8	10	1.77	1.56
MAYV-14_dpi-9	22.1	1.81	0.00124	16.1	1.78	0.044
MAYV-14_dpi-9	10	1.76	1.56
MAYV-14_dpi-10	10.4	1.76	1.23	10.3	1.75	1.34
MAYV-14_dpi-10	10.1	1.75	1.47
MAYV-14_dpi-11	10.1	1.73	1.47	15	1.76	0.0841
MAYV-14_dpi-11	19.8	1.79	0.00482
MAYV-14_dpi-12	11.1	1.83	0.814	11.1	1.75	0.814
MAYV-14_dpi-12	11.1	1.68	0.814
MAYV-14_dpi-13	10.7	1.78	1.03	10.6	1.78	1.09
MAYV-14_dpi-13	10.5	1.78	1.16
MAYV-14_dpi-14	10.9	1.79	0.915	11	1.8	0.889
MAYV-14_dpi-14	11	1.81	0.863
MAYV-14_dpi-15	9.4	1.91	2.22	9.1	1.85	2.64
MAYV-14_dpi-15	8.8	1.79	3.16
MAYV-14_dpi-16	10.9	1.77	0.915	10.5	1.8	1.16
MAYV-14_dpi-16	10.1	1.83	1.47
CTRL-14_dpi-1	26.8	1.92	7.79e-05	26.9	1.94	7.35e-05
CTRL-14_dpi-1	27	1.96	6.93e-05
CTRL-14_dpi-2	27.5	2.02	5.16e-05	27.4	1.94	5.63e-05
CTRL-14_dpi-2	27.2	1.86	6.16e-05
CTRL-14_dpi-3	26.6	2.02	8.77e-05	27.3	1.9	5.98e-05
CTRL-14_dpi-3	27.9	1.79	4.07e-05
CTRL-14_dpi-4	32	1.53	3.64e-06	29.7	1.65	1.45e-05
CTRL-14_dpi-4	27.3	1.76	5.8e-05
CTRL-14_dpi-5	27.5	1.78	5.16e-05	27.9	1.74	4.07e-05
CTRL-14_dpi-5	28.3	1.7	3.22e-05
CTRL-14_dpi-6	29	1.09	2.13e-05	29.5	1.4	1.63e-05
CTRL-14_dpi-6	29.9	1.72	1.25e-05
CTRL-14_dpi-7	27.4	2.01	5.47e-05	28.4	1.86	3.03e-05
CTRL-14_dpi-7	29.4	1.71	1.68e-05
CTRL-14_dpi-8	27.6	1.72	4.86e-05	27.6	1.83	4.86e-05
CTRL-14_dpi-8	27.6	1.94	4.86e-05
CTRL-14_dpi-9	27.8	1.87	4.32e-05	28	1.82	3.84e-05
CTRL-14_dpi-9	28.2	1.78	3.41e-05
CTRL-14_dpi-10	29.7	1.77	1.41e-05	30.1	1.75	1.15e-05
CTRL-14_dpi-10	30.4	1.72	9.34e-06
CTRL-14_dpi-11	28.2	1.93	3.41e-05	27.9	1.77	4.07e-05
CTRL-14_dpi-11	27.6	1.62	4.86e-05
CTRL-14_dpi-12	27.3	1.82	5.8e-05	27.7	1.77	4.58e-05
CTRL-14_dpi-12	28.1	1.73	3.62e-05
CTRL-14_dpi-13	29.8	1.7	1.33e-05	29.8	1.7	1.33e-05
CTRL-14_dpi-13	29.8	1.69	1.33e-05
CTRL-14_dpi-14	29.1	1.78	2.01e-05	29.9	1.79	1.25e-05
CTRL-14_dpi-14	30.7	1.8	7.82e-06
BeAn-1:10	13	1.91	0.265	12.6	1.85	0.336
BeAn-1:10	12.2	1.79	0.425
NTC	31.3	1.77	5.49e-06	30.9	1.78	6.95e-06
NTC	30.5	1.78	8.8e-06
