## Supplemental Table 4 for "Mayaro Virus Infection Elicits an Innate Immune Response in *Anopheles stephensi*"

### Sheet: Sheet1
Term Name	GO ID	GO Category	FDR - Total	FDR - Up	FDR - Down	Term Size	Time Point
endopeptidase activity	GO:0004175	Molecular Function	0.0226758	0.161625	0.105752	284	2 DPI
serine-type endopeptidase activity	GO:0004252	Molecular Function	0.0226758	0.161625	0.105752	190	2 DPI
serine-type peptidase activity	GO:0008236	Molecular Function	0.0226758	0.161625	0.105752	211	2 DPI
serine hydrolase activity	GO:0017171	Molecular Function	0.0226758	0.161625	0.105752	211	2 DPI
catalytic activity	GO:0003824	Molecular Function	0.0226758	0.161625	0.105752	2969	2 DPI
peptidase activity	GO:0008233	Molecular Function	0.0332944	0.161625	0.122359	448	2 DPI
cell-cell adhesion	GO:0098609	Biological Process	0.0749399	1	0.0112599	34	2 DPI
cell-cell adhesion via plasma-membrane adhesion molecules	GO:0098742	Biological Process	0.0749399	1	0.0112599	33	2 DPI
homophilic cell adhesion via plasma membrane adhesion molecules	GO:0007156	Biological Process	0.0749399	1	0.0112599	33	2 DPI
membrane	GO:0016020	Cellular Component	0.00111377	0.698174	8.2158e-05	2747	2 DPI
integral component of membrane	GO:0016021	Cellular Component	0.00111377	0.698174	8.2158e-05	2385	2 DPI
intrinsic component of membrane	GO:0031224	Cellular Component	0.00111377	0.698174	8.2158e-05	2397	2 DPI
odorant binding	GO:0005549	Molecular Function	0.000181086	0.0698171	0.000267661	110	7 DPI
organic acid binding	GO:0043177	Molecular Function	0.0154521	0.0633837	0.0391295	9	7 DPI
carboxylic acid binding	GO:0031406	Molecular Function	0.0154521	0.0633837	0.0391295	10	7 DPI
peptidyl-proline dioxygenase activity	GO:0031543	Molecular Function	0.0421269	1	0.02044	2	7 DPI
peptidyl-proline 4-dioxygenase activity	GO:0031545	Molecular Function	0.0421269	1	0.02044	2	7 DPI
procollagen-proline dioxygenase activity	GO:0019798	Molecular Function	0.0421269	1	0.02044	2	7 DPI
procollagen-proline 4-dioxygenase activity	GO:0004656	Molecular Function	0.0421269	1	0.02044	2	7 DPI
cysteine-type endopeptidase activity	GO:0004197	Molecular Function	0.0328236	0.02104	1	20	7 DPI
catecholamine binding	GO:1901338	Molecular Function	0.0328236	0.02104	1	1	7 DPI
tyrosine binding	GO:0072545	Molecular Function	0.0328236	0.02104	1	1	7 DPI
L-DOPA binding	GO:0072544	Molecular Function	0.0328236	0.02104	1	1	7 DPI
dopamine binding	GO:0035240	Molecular Function	0.0328236	0.02104	1	1	7 DPI
hydrolase activity	GO:0016787	Molecular Function	0.08452	0.02104	0.896614	1345	7 DPI
endopeptidase activity	GO:0004175	Molecular Function	0.0328236	0.02104	1	284	7 DPI
peptidase activity	GO:0008233	Molecular Function	0.0928951	0.0253771	1	448	7 DPI
catalytic activity	GO:0003824	Molecular Function	0.0938074	0.0294226	0.896614	2969	7 DPI
amino acid binding	GO:0016597	Molecular Function	0.0421269	0.0294226	1	2	7 DPI
L-ascorbic acid binding	GO:0031418	Molecular Function	0.0938074	1	0.0391295	7	7 DPI
oxidoreductase activity, acting on single donors with incorporation of molecular oxygen, incorporation of two atoms of oxygen	GO:0016702	Molecular Function	0.0938074	1	0.0391295	9	7 DPI
oxidoreductase activity, acting on single donors with incorporation of molecular oxygen	GO:0016701	Molecular Function	0.0938074	1	0.0391295	10	7 DPI
mannosidase activity	GO:0015923	Molecular Function	0.0938074	1	0.0391295	10	7 DPI
alpha-mannosidase activity	GO:0004559	Molecular Function	0.0938074	1	0.0391295	10	7 DPI
2-oxoglutarate-dependent dioxygenase activity	GO:0016706	Molecular Function	0.0938074	1	0.0391295	9	7 DPI
monosaccharide binding	GO:0048029	Molecular Function	0.0977793	1	0.0399453	11	7 DPI
palmitoyltransferase activity	GO:0016409	Molecular Function	0.104432	1	0.0440109	13	7 DPI
peptidoglycan binding	GO:0042834	Molecular Function	0.078358	0.0466859	1	4	7 DPI
cysteine-type peptidase activity	GO:0008234	Molecular Function	0.0928951	0.0466859	1	60	7 DPI
serine-type endopeptidase activity	GO:0004252	Molecular Function	0.0938074	0.0466859	1	190	7 DPI
sensory perception of smell	GO:0007608	Biological Process	0.000394123	0.151025	0.000457035	109	7 DPI
sensory perception	GO:0007600	Biological Process	0.00195593	0.197829	0.00084198	178	7 DPI
system process	GO:0003008	Biological Process	0.00195593	0.210284	0.00084198	191	7 DPI
sensory perception of chemical stimulus	GO:0007606	Biological Process	0.00180478	0.1845	0.00084198	160	7 DPI
nervous system process	GO:0050877	Biological Process	0.00195593	0.208914	0.00084198	187	7 DPI
multicellular organismal process	GO:0032501	Biological Process	0.0628582	0.483911	0.00989612	379	7 DPI
peptidyl-proline hydroxylation	GO:0019511	Biological Process	0.127968	1	0.0214128	2	7 DPI
protein hydroxylation	GO:0018126	Biological Process	0.127968	1	0.0280869	3	7 DPI
mannose metabolic process	GO:0006013	Biological Process	0.188091	1	0.0498396	6	7 DPI
sensory perception of mechanical stimulus	GO:0050954	Biological Process	0.00750449	0.00175882	1	5	14 DPI
sensory perception of sound	GO:0007605	Biological Process	0.00750449	0.00175882	1	5	14 DPI
stress-activated MAPK cascade	GO:0051403	Biological Process	0.0275564	1	0.00227379	3	14 DPI
regulation of stress-activated MAPK cascade	GO:0032872	Biological Process	0.0275564	1	0.00227379	3	14 DPI
regulation of stress-activated protein kinase signaling cascade	GO:0070302	Biological Process	0.0275564	1	0.00227379	3	14 DPI
JNK cascade	GO:0007254	Biological Process	0.0275564	1	0.00227379	3	14 DPI
stress-activated protein kinase signaling cascade	GO:0031098	Biological Process	0.0275564	1	0.00227379	3	14 DPI
regulation of JNK cascade	GO:0046328	Biological Process	0.0275564	1	0.00227379	3	14 DPI
regulation of cellular response to stress	GO:0080135	Biological Process	0.098038	1	0.00846052	6	14 DPI
regulation of MAPK cascade	GO:0043408	Biological Process	0.098038	1	0.00846052	6	14 DPI
regulation of response to stress	GO:0080134	Biological Process	0.168161	1	0.0139655	8	14 DPI
apoptotic process	GO:0006915	Biological Process	0.0275564	0.335515	0.0889394	40	14 DPI
programmed cell death	GO:0012501	Biological Process	0.0275564	0.335515	0.0889394	41	14 DPI
cell death	GO:0008219	Biological Process	0.0275564	0.335515	0.0903085	42	14 DPI
MAPK cascade	GO:0000165	Biological Process	0.239603	1	0.0293209	12	14 DPI
cellular modified amino acid biosynthetic process	GO:0042398	Biological Process	0.309667	1	0.0420777	15	14 DPI
sensory perception of light stimulus	GO:0050953	Biological Process	0.0508967	0.0492617	1	15	14 DPI
nucleosome	GO:0000786	Cellular Component	0.0313531	1	8.46439e-06	30	14 DPI
protein-DNA complex	GO:0032993	Cellular Component	0.0313531	1	8.46439e-06	32	14 DPI
DNA packaging complex	GO:0044815	Cellular Component	0.0313531	1	8.46439e-06	32	14 DPI
chromatin	GO:0000785	Cellular Component	0.256303	1	0.000120755	66	14 DPI
chromosome	GO:0005694	Cellular Component	0.600073	1	0.00111437	123	14 DPI
microbody	GO:0042579	Cellular Component	0.600073	1	0.0123515	35	14 DPI
peroxisome	GO:0005777	Cellular Component	0.600073	1	0.0123515	35	14 DPI
serine-type endopeptidase activity	GO:0004252	Molecular Function	2.83336e-06	0.000388195	0.0361904	190	2 to 7 DPI
serine hydrolase activity	GO:0017171	Molecular Function	3.87897e-06	0.000510707	0.0361904	211	2 to 7 DPI
serine-type peptidase activity	GO:0008236	Molecular Function	3.87897e-06	0.000510707	0.0361904	211	2 to 7 DPI
endopeptidase activity	GO:0004175	Molecular Function	4.39612e-06	0.000388195	0.0667718	284	2 to 7 DPI
peptidase activity	GO:0008233	Molecular Function	5.98908e-06	0.000388195	0.0850578	448	2 to 7 DPI
hydrolase activity	GO:0016787	Molecular Function	0.00230586	0.0105181	0.298417	1345	2 to 7 DPI
metallocarboxypeptidase activity	GO:0004181	Molecular Function	0.00230586	0.0131381	0.320388	19	2 to 7 DPI
carboxypeptidase activity	GO:0004180	Molecular Function	0.00975121	0.0366639	0.383523	28	2 to 7 DPI
catalytic activity	GO:0003824	Molecular Function	0.0280491	0.053447	0.383523	2969	2 to 7 DPI
catalytic activity, acting on a protein	GO:0140096	Molecular Function	0.0291266	0.053447	0.298417	942	2 to 7 DPI
metalloexopeptidase activity	GO:0008235	Molecular Function	0.0368779	0.053447	0.412711	43	2 to 7 DPI
proteolysis	GO:0006508	Biological Process	6.70554e-05	0.00622376	0.326565	548	2 to 7 DPI
integral component of membrane	GO:0016021	Cellular Component	0.0472417	0.018894	0.778877	2385	2 to 7 DPI
intrinsic component of membrane	GO:0031224	Cellular Component	0.0472417	0.018894	0.778877	2397	2 to 7 DPI
membrane	GO:0016020	Cellular Component	0.127178	0.0319716	0.86769	2747	2 to 7 DPI
ATP-dependent microtubule motor activity	GO:1990939	Molecular Function	0.0012034	0.000351084	1	13	7 to 14 DPI
ATP-dependent microtubule motor activity, minus-end-directed	GO:0008569	Molecular Function	0.0012034	0.000351084	1	13	7 to 14 DPI
G protein-coupled receptor activity	GO:0004930	Molecular Function	0.0012034	0.000797625	0.566174	123	7 to 14 DPI
transmembrane signaling receptor activity	GO:0004888	Molecular Function	0.0283003	0.00808225	0.70332	278	7 to 14 DPI
molecular transducer activity	GO:0060089	Molecular Function	0.0364354	0.0102257	0.706425	301	7 to 14 DPI
signaling receptor activity	GO:0038023	Molecular Function	0.0364354	0.0102257	0.706425	301	7 to 14 DPI
G protein-coupled peptide receptor activity	GO:0008528	Molecular Function	0.0437188	0.0134346	1	20	7 to 14 DPI
peptide receptor activity	GO:0001653	Molecular Function	0.0437188	0.0134346	1	20	7 to 14 DPI
microtubule motor activity	GO:0003777	Molecular Function	0.0479637	0.0134346	1	45	7 to 14 DPI
tyrosine binding	GO:0072545	Molecular Function	0.105296	1	0.046422	1	7 to 14 DPI
L-DOPA binding	GO:0072544	Molecular Function	0.105296	1	0.046422	1	7 to 14 DPI
catecholamine binding	GO:1901338	Molecular Function	0.105296	1	0.046422	1	7 to 14 DPI
argininosuccinate synthase activity	GO:0004055	Molecular Function	0.105296	1	0.046422	1	7 to 14 DPI
phosphoenolpyruvate carboxykinase (GTP) activity	GO:0004613	Molecular Function	0.105296	1	0.046422	1	7 to 14 DPI
phosphoenolpyruvate carboxykinase activity	GO:0004611	Molecular Function	0.105296	1	0.046422	1	7 to 14 DPI
dopamine binding	GO:0035240	Molecular Function	0.105296	1	0.046422	1	7 to 14 DPI
sensory perception of mechanical stimulus	GO:0050954	Biological Process	0.00248297	0.000886772	1	5	7 to 14 DPI
sensory perception of sound	GO:0007605	Biological Process	0.00248297	0.000886772	1	5	7 to 14 DPI
G protein-coupled receptor signaling pathway	GO:0007186	Biological Process	0.00691388	0.0063721	0.402502	155	7 to 14 DPI
sensory perception of light stimulus	GO:0050953	Biological Process	0.0520194	0.0188771	1	15	7 to 14 DPI
urea metabolic process	GO:0019627	Biological Process	0.242178	1	0.0482964	2	7 to 14 DPI
cellular modified amino acid biosynthetic process	GO:0042398	Biological Process	0.21592	1	0.0482964	15	7 to 14 DPI
NIK/NF-kappaB signaling	GO:0038061	Biological Process	0.21592	1	0.0482964	1	7 to 14 DPI
cellular modified amino acid metabolic process	GO:0006575	Biological Process	0.417847	1	0.0482964	50	7 to 14 DPI
stress-activated protein kinase signaling cascade	GO:0031098	Biological Process	0.242178	1	0.0482964	3	7 to 14 DPI
7,8-dihydroneopterin 3'-triphosphate biosynthetic process	GO:0035998	Biological Process	0.242178	1	0.0482964	3	7 to 14 DPI
positive regulation of stress-activated MAPK cascade	GO:0032874	Biological Process	0.21592	1	0.0482964	1	7 to 14 DPI
regulation of stress-activated MAPK cascade	GO:0032872	Biological Process	0.242178	1	0.0482964	3	7 to 14 DPI
arginine biosynthetic process	GO:0006526	Biological Process	0.242178	1	0.0482964	2	7 to 14 DPI
urea cycle	GO:0000050	Biological Process	0.242178	1	0.0482964	2	7 to 14 DPI
small molecule biosynthetic process	GO:0044283	Biological Process	0.288436	0.915645	0.0482964	114	7 to 14 DPI
JNK cascade	GO:0007254	Biological Process	0.242178	1	0.0482964	3	7 to 14 DPI
stress-activated MAPK cascade	GO:0051403	Biological Process	0.242178	1	0.0482964	3	7 to 14 DPI
positive regulation of JNK cascade	GO:0046330	Biological Process	0.21592	1	0.0482964	1	7 to 14 DPI
regulation of JNK cascade	GO:0046328	Biological Process	0.242178	1	0.0482964	3	7 to 14 DPI
activation of NF-kappaB-inducing kinase activity	GO:0007250	Biological Process	0.21592	1	0.0482964	1	7 to 14 DPI
regulation of stress-activated protein kinase signaling cascade	GO:0070302	Biological Process	0.242178	1	0.0482964	3	7 to 14 DPI
positive regulation of stress-activated protein kinase signaling cascade	GO:0070304	Biological Process	0.21592	1	0.0482964	1	7 to 14 DPI
carnitine metabolic process	GO:0009437	Biological Process	0.242178	1	0.0482964	2	7 to 14 DPI
nitrogen cycle metabolic process	GO:0071941	Biological Process	0.242178	1	0.0482964	3	7 to 14 DPI
amino-acid betaine biosynthetic process	GO:0006578	Biological Process	0.242178	1	0.0482964	2	7 to 14 DPI
amino-acid betaine metabolic process	GO:0006577	Biological Process	0.242178	1	0.0482964	2	7 to 14 DPI
carnitine biosynthetic process	GO:0045329	Biological Process	0.242178	1	0.0482964	2	7 to 14 DPI
arginine metabolic process	GO:0006525	Biological Process	0.242178	1	0.0482964	3	7 to 14 DPI
dihydrobiopterin metabolic process	GO:0051066	Biological Process	0.242178	1	0.0482964	3	7 to 14 DPI
dynein complex	GO:0030286	Cellular Component	0.00143155	0.000742098	1	29	7 to 14 DPI
microtubule associated complex	GO:0005875	Cellular Component	0.00316346	0.00165827	1	39	7 to 14 DPI
cilium	GO:0005929	Cellular Component	0.0100846	0.00537491	1	54	7 to 14 DPI
plasma membrane bounded cell projection	GO:0120025	Cellular Component	0.0123582	0.00663041	1	60	7 to 14 DPI
cell projection	GO:0042995	Cellular Component	0.01998	0.0108381	1	70	7 to 14 DPI
