## Supplemental Table 5 for "Mayaro Virus Infection Elicits an Innate Immune Response in *Anopheles stephensi*"

miRNA ID	C_D2_R1	C_D2_R2	C_D2_R3	C_D7_R2	C_D7_R3	C_D14_R1	C_D14_R2	C_D14_R3	V_D2_R1	V_D2_R2	V_D2_R3	V_D7_R1	V_D7_R2	V_D7_R3	V_D14_R1	V_D14_R2	V_D14_R3
aga-bantam	6688	7168	4996	8137	5514	5894	5679	5528	7097	7563	5867	7099	5670	5252	5220	5065	5150
aga-let-7	1856	2034	2047	2309	3126	2701	2988	3716	2262	1901	1561	3267	2999	2596	3311	2799	2792
aga-miR-1	8695	9342	11334	10604	20363	21242	16944	28308	11865	7918	7581	17471	17045	13948	22439	15471	14286
aga-miR-10	1919	1937	2293	2198	3115	3174	3161	4157	2980	2102	1715	2987	3048	2496	3218	2676	2325
aga-miR-100	6008	5135	6929	5829	7065	7145	6691	9364	7864	5467	4554	7823	7217	6485	7976	5334	5131
aga-miR-1000	11	14	12	15	12	10	9	9	15	14	13	15	13	14	12	11	9
aga-miR-10365	52	52	59	59	71	82	59	82	82	67	61	104	93	82	78	76	68
aga-miR-10378	120	122	124	138	161	122	105	132	152	142	129	158	164	148	148	113	105
aga-miR-11	3496	2337	2919	2653	2446	2621	2539	3253	3600	2896	2213	3100	2760	2720	2623	1788	2038
aga-miR-1175	0	499	377	567	417	403	405	420	548	528	445	600	442	530	433	364	374
aga-miR-124	37	0	0	0	0	0	0	0	0	48	38	0	0	0	0	0	0
aga-miR-125	807	792	808	900	0	1016	0	1226	963	830	668	1320	0	969	1182	0	0
aga-miR-133	108	126	113	143	111	90	85	96	141	125	112	137	113	112	104	89	95
aga-miR-137	71	76	84	86	96	95	76	106	108	85	88	115	120	114	102	78	74
aga-miR-13b	412	499	408	567	435	379	353	341	550	491	440	474	415	399	386	398	380
aga-miR-14	8550	8324	8764	9449	12146	12115	12049	12971	12025	10291	8242	17697	14202	13035	14748	14193	15352
aga-miR-184	4562	4117	4337	4674	7111	6810	7019	10154	4843	3528	2615	6024	5323	5361	6589	5190	4627
aga-miR-1890	84	68	71	77	74	67	50	69	92	68	59	75	69	72	51	40	45
aga-miR-1891	605	522	565	593	927	937	922	1009	704	602	450	1050	902	842	676	795	919
aga-miR-190	524	513	531	583	580	514	482	566	693	559	476	643	620	539	540	502	466
aga-miR-2	570	698	555	792	702	592	529	630	678	604	498	716	651	632	603	614	565
aga-miR-210	0	209	222	237	265	238	235	229	258	231	188	309	273	260	0	227	0
aga-miR-219	3	3	4	4	6	4	4	6	3	3	3	6	5	4	6	4	4
aga-miR-263a	6561	3965	4718	4501	4351	4388	4340	6131	5386	3742	2022	3363	3539	3125	3775	3510	3280
aga-miR-263b	478	589	532	669	1366	1083	1027	1358	598	496	380	977	920	788	981	1117	1084
aga-miR-275	3505	2789	3396	3166	1553	2041	1786	2210	3826	3096	2234	2482	1815	1848	2143	1683	1666
aga-miR-276	23033	19906	23078	22596	22384	20970	18736	24136	28985	23824	19177	25270	23131	22220	21134	17960	18090
aga-miR-277	5545	6164	5813	6997	6141	4985	4709	5092	6943	6468	5023	6293	5534	5164	5108	3992	4049
aga-miR-278	230	207	244	235	202	196	168	208	325	270	230	282	267	246	204	161	167
aga-miR-279	1699	1442	1431	1636	2306	2717	3209	3252	1988	1852	1492	3053	2586	2609	2458	1646	1942
aga-miR-2796	424	390	433	442	735	609	557	618	558	422	319	778	668	612	742	777	705
aga-miR-281	3633	4554	3562	5170	7478	8552	6830	10243	8142	4704	4168	10808	8798	9745	8578	3689	4341
aga-miR-282	0	0	0	0	0	0	0	0	0	0	1	0	0	0	0	0	0
aga-miR-283	572	710	573	806	758	1051	873	1014	845	712	749	1195	911	1010	1013	597	744
aga-miR-285	0	0	0	0	0	0	0	0	373	0	0	0	0	0	0	0	0
aga-miR-286	41	0	23	0	2	3	1	2	29	12	2	2	2	2	5	2	1
aga-miR-286b	2054	595	1035	675	1	0	0	1	1175	574	154	1	1	3	0	0	0
aga-miR-2944a	3729	1252	2255	1421	9	11	6	7	3087	1568	458	10	11	12	14	7	4
aga-miR-2944b	1345	495	732	562	4	4	3	4	1026	491	149	5	4	0	6	4	3
aga-miR-2945	378	302	346	343	254	237	271	335	489	342	274	305	303	273	257	197	183
aga-miR-2b	0	0	0	0	0	0	0	0	0	0	0	0	0	0	0	109	0
aga-miR-305	2202	1858	2726	2109	1131	1557	1057	1520	2756	2259	2247	2336	1461	1558	1603	1150	1322
aga-miR-306	3858	2529	2719	2871	3783	4145	4105	5672	3256	2907	2404	3299	3443	3633	4196	2221	2359
aga-miR-307	5	5	5	6	5	4	3	2	6	4	4	3	4	4	4	4	4
aga-miR-308	0	0	3	0	4	6	6	5	0	0	5	6	5	0	7	0	5
aga-miR-309	1097	392	531	445	2	1	0	1	737	408	132	2	1	2	1	1	0
aga-miR-31	277	253	282	287	300	244	235	272	356	287	239	344	290	281	260	207	233
aga-miR-315	83	95	83	108	140	135	112	147	106	81	76	113	118	103	127	131	113
aga-miR-33	2	1	1	2	2	2	1	2	2	1	1	3	2	2	3	0	1
aga-miR-34	8153	6286	7892	7136	15102	15468	18098	19247	8876	7048	5048	14392	12505	11489	14393	13134	14164
aga-miR-375	29	23	30	26	30	36	36	49	39	33	28	37	38	34	39	29	23
aga-miR-7	3432	3261	3700	3702	4859	4395	4297	5698	4493	3724	2801	4606	4578	4059	3930	3720	3576
aga-miR-79	5	4	3	4	4	3	3	3	4	3	3	4	3	3	4	3	2
aga-miR-8	9644	10709	9271	12156	12187	10088	11186	8835	11595	11303	11343	12126	10499	12223	9469	7659	7461
aga-miR-87	151	176	173	200	139	152	134	167	196	161	155	190	158	156	159	126	106
aga-miR-927	326	317	307	360	516	610	666	843	365	312	221	419	433	369	531	457	452
aga-miR-929	10	12	10	13	16	11	9	9	16	13	9	13	11	13	11	14	11
aga-miR-92a	87	111	79	126	137	161	147	168	95	93	83	155	134	132	181	107	138
aga-miR-92b	131	179	115	203	225	225	211	224	136	133	105	199	157	161	231	158	197
aga-miR-932	0	0	73	0	0	0	67	0	0	92	70	85	0	78	0	86	82
aga-miR-957	200	222	232	252	296	246	235	326	269	180	160	253	276	231	271	227	202
aga-miR-965	48	41	42	46	55	94	68	98	41	39	32	72	58	59	102	63	71
aga-miR-970	316	228	335	259	282	237	296	259	445	303	238	435	327	289	277	252	334
aga-miR-980	3	6	4	7	0	0	5	4	4	7	3	6	7	3	7	4	5
aga-miR-981	183	175	196	199	241	194	146	187	253	210	182	299	274	242	229	214	183
aga-miR-988	30	31	27	35	33	41	40	47	28	29	24	38	32	31	48	35	41
aga-miR-989	1589	2692	1501	3056	5085	4601	6464	6351	1747	2574	2544	3811	3932	4174	4292	2918	3713
aga-miR-993	17	23	18	27	26	17	22	19	22	22	18	22	23	20	20	23	21
aga-miR-996	202	194	170	220	206	209	191	196	237	226	144	292	172	252	201	194	187
aga-miR-998	332	154	219	175	138	127	128	140	292	160	141	170	150	161	138	98	107
aga-miR-9a	2734	2358	2247	2677	3152	3651	3279	4040	3310	2853	2383	3582	3229	3320	3147	2003	1914
aga-miR-9c	5330	4325	3215	4910	4651	5194	5915	6454	4284	4250	3620	4037	4176	4377	4757	2766	3169
aga-miR-iab-4	8	10	9	12	9	8	7	8	9	9	7	11	8	7	7	6	6
as-mir1	3654	3723	4182	4226	4619	4349	3986	5020	5286	4663	3602	5165	4748	4512	4556	3767	3695
as-mir10	0	0	0	0	0	6	0	6	5	0	4	8	6	6	6	0	0
as-mir11	0	0	0	0	0	3	0	0	0	0	0	0	5	0	0	0	0
as-mir12	0	1	0	1	3	3	3	5	0	1	1	2	2	2	3	3	3
as-mir13	0	1	2	1	2	4	2	3	1	1	1	2	1	2	2	3	1
as-mir14	2	1	1	1	3	2	3	4	2	1	1	3	2	1	0	5	3
as-mir15	0	2	0	2	1	1	1	1	0	0	0	2	0	0	1	1	0
as-mir16	0	0	0	0	0	2	1	2	0	0	0	0	1	1	2	1	2
as-mir17	0	0	0	0	1	1	2	3	1	0	0	0	1	1	0	0	0
as-mir18	1	0	1	0	2	2	1	2	1	1	0	1	1	1	2	1	1
as-mir19	2	1	1	1	1	1	3	3	1	1	1	2	2	1	3	1	2
as-mir2	2460	1885	1724	2140	2468	2692	2593	2662	2399	2146	1864	2565	2508	2774	2547	1433	1766
as-mir20	0	0	0	0	0	1	0	0	0	0	0	0	1	0	0	1	0
as-mir21	1	1	0	1	2	1	1	3	2	1	1	1	2	1	2	2	1
as-mir22	0	0	0	0	0	1	0	2	0	0	0	1	0	1	1	1	0
as-mir23	0	0	0	0	0	0	0	0	0	0	0	0	0	0	0	0	0
as-mir24	0	0	0	0	0	1	0	0	0	0	0	0	0	0	0	0	0
as-mir25	0	0	3	0	0	1	1	1	0	0	3	0	2	0	2	1	2
as-mir26	0	0	0	0	0	0	0	0	0	0	0	0	0	0	0	0	0
as-mir27	0	1	0	1	3	3	4	3	0	2	0	2	0	3	0	0	3
as-mir28	0	0	0	0	0	1	0	0	0	0	0	0	0	0	0	0	0
as-mir29	0	0	0	0	0	0	0	0	0	0	0	0	0	0	0	0	0
as-mir3	1158	2459	1732	2791	796	1511	1108	1203	1403	1889	2541	1822	1117	1165	1938	1545	1921
as-mir30	0	0	0	0	0	0	27	33	0	0	0	0	0	0	0	0	0
as-mir31	0	0	0	0	8	0	17	15	0	0	8	0	13	0	0	8	0
as-mir32	0	0	0	0	0	0	7	0	0	0	0	0	0	0	0	0	0
as-mir33	0	0	0	0	0	0	6	0	0	0	0	0	0	0	0	0	0
as-mir34	0	0	0	0	0	0	2	0	0	0	0	0	0	0	0	0	0
as-mir35	0	0	0	0	0	0	1	0	0	0	0	0	0	0	0	0	0
as-mir36	0	0	0	0	0	0	0	0	0	0	0	0	0	0	0	1	0
as-mir37	0	0	0	0	0	0	1	0	0	0	0	0	0	0	0	0	0
as-mir38	0	0	0	0	0	0	0	0	0	0	0	0	0	0	0	0	0
as-mir39	0	0	0	0	0	0	1	0	0	0	0	0	0	0	0	0	0
as-mir4	0	910	0	1033	1666	1569	1591	1510	0	890	852	1680	1540	1409	1622	1441	1589
as-mir40	9	0	0	0	0	0	0	28	0	6	0	0	0	8	14	18	15
as-mir41	0	0	0	0	0	0	0	22	0	0	0	0	0	0	0	0	0
as-mir42	0	0	0	0	0	0	0	9	0	0	0	4	0	4	6	0	0
as-mir43	0	0	2	0	1	0	0	2	0	0	0	0	1	2	0	2	2
as-mir44	0	0	0	0	0	0	0	2	0	0	0	0	0	0	0	0	0
as-mir45	0	0	0	0	0	0	0	1	0	0	0	0	0	0	0	0	0
as-mir46	0	0	0	0	0	0	0	1	0	0	0	0	0	0	0	0	0
as-mir47	0	0	0	0	0	0	0	2	0	0	0	0	0	0	0	0	0
as-mir48	766	0	844	0	0	0	0	0	954	0	0	0	0	0	0	0	0
as-mir49	4	0	0	0	5	0	0	0	0	0	0	1	0	0	0	0	0
as-mir5	287	446	402	507	697	631	721	821	501	409	339	726	699	503	736	718	725
as-mir50	1	0	0	0	0	0	0	0	0	0	0	0	0	0	0	0	0
as-mir51	1	0	0	0	0	0	0	0	0	0	0	0	1	0	0	0	1
as-mir52	0	0	0	0	0	0	0	0	0	0	0	0	0	0	0	0	0
as-mir53	1	1	1	1	0	0	0	0	1	0	0	1	0	0	0	0	0
as-mir54	3	0	0	0	0	0	0	0	2	0	0	0	0	0	0	0	0
as-mir55	0	1	0	2	0	0	0	0	0	0	0	1	1	2	0	0	0
as-mir56	0	1	0	1	0	0	0	0	0	0	1	0	0	0	0	0	0
as-mir57	0	3	0	3	2	0	0	0	0	0	0	3	0	2	0	0	0
as-mir58	0	0	3	0	0	0	0	0	0	0	0	0	0	0	0	0	0
as-mir59	0	0	0	0	0	0	0	0	0	0	0	0	0	0	0	0	0
as-mir6	93	115	92	131	224	250	263	288	117	102	76	233	180	184	272	198	254
as-mir60	0	0	0	0	0	0	0	0	0	0	0	0	0	0	0	0	1
as-mir61	0	0	0	0	6	0	0	0	0	0	0	0	0	0	0	0	0
as-mir62	0	0	0	0	0	0	0	0	0	0	0	0	0	0	0	0	0
as-mir63	0	0	0	0	1	0	0	0	0	0	0	0	0	0	0	0	0
as-mir64	0	0	0	0	0	0	0	0	0	0	0	0	0	0	0	0	0
as-mir65	0	0	0	0	0	0	0	0	0	0	0	0	0	0	0	0	0
as-mir66	0	0	0	0	0	0	0	0	0	0	0	0	0	0	4	0	0
as-mir67	0	0	0	0	0	0	0	0	0	0	0	0	0	0	1	0	0
as-mir68	0	0	0	0	0	0	0	0	0	0	0	0	0	0	0	0	0
as-mir69	0	0	0	0	0	0	0	0	0	0	0	0	0	0	0	0	0
as-mir7	0	0	0	0	0	88	0	0	0	0	0	0	83	0	95	0	0
as-mir70	0	0	0	0	0	0	0	0	0	0	0	0	1	0	0	0	0
as-mir71	0	0	0	0	0	0	0	0	0	0	0	0	0	0	0	0	0
as-mir72	0	0	0	0	0	0	0	0	0	0	0	0	0	0	0	0	0
as-mir73	0	0	0	0	0	0	0	0	2	0	0	0	0	0	0	0	0
as-mir74	0	0	0	0	0	0	0	0	0	0	0	0	0	0	0	0	0
as-mir75	0	0	0	0	0	0	0	0	0	0	0	1	0	0	0	0	0
as-mir76	0	0	0	0	0	0	0	0	0	0	0	1	0	0	0	0	0
as-mir77	0	0	0	0	0	0	0	0	0	0	0	0	0	0	0	0	0
as-mir78	0	0	0	0	0	0	0	0	0	0	0	0	1	0	0	0	0
as-mir8	0	0	0	0	39	59	0	0	0	0	0	0	0	0	0	0	54
as-mir9	24	24	24	27	36	30	0	0	29	22	20	26	29	26	29	26	22
