## Supplemental Table 6 for "Mayaro Virus Infection Elicits an Innate Immune Response in *Anopheles stephensi*"

miRNA ID	Mature Sequence	Precursor Sequence	Precursor Genome Coordinates AsteI2
aga-bantam	ugagaucacuuugaaagcugauu	ccgguuuucauuuucgaucugacuuauuuuuuucucaaacgagugagaucacuuugaaagcugauu	KE388890:3694916..3694982:-
aga-let-7	ugagguaguugguuguauagua	ugagguaguugguuguauaguaccgugguguucaauacucgacuauacaauccgcuaacuuaccu	KE388931:1345118..1345183:+
aga-miR-1	uggaauguaaagaaguauggagc	ccaugcuuccuugcauucaauaguaauguuugaaaccccuauggaauguaaagaaguauggagc	KE388918:1754532..1754596:-
aga-miR-10	acccuguagauccgaauuuguuu	acccuguagauccgaauuuguuugaaauuuaacaagcgacaaauucgguucuagagagguuug	KE388935:562927..562990:+
aga-miR-100	aacccguagauccgaacuugugc	aacccguagauccgaacuugugcugcuuuuguacacuggacacaagaacggauauaugggauuc	KE388931:1340741..1340805:+
aga-miR-1000	auauuguccugucacagcagua	auauuguccugucacagcaguacuuuuugccuaguuuacuguuguuucgggacauuuccac	KE388890:5266505..5266566:+
aga-miR-10365	auuagaauguggaaucuguuuuug	auuagaauguggaaucuguuuuuguaccuguuacagaaauaugcaaaaaaguuuucauauucuugcggu	KE388921:1005522..1005591:+
aga-miR-10378	ucuaucauuugaguaccaugaac	cgugguacucuugugguaaggaguuucgugcacagaacaucaucucuaucauuugaguaccaugaac	KE388890:2671769..2671836:-
aga-miR-11	caucacagucugaguucuugcug	caagaacuuggcacugugaucuguguggaaguagccguccguuuuuuagcaucacaucacagucugaguucuugcug	KE388890:5080348..5080425:+
aga-miR-1175	ugagauucuacuucuccgacuuaau	aaguggaguaguggucucaucgcuuaguuucagaaaagugagauucuacuucuccgacuuaau	KE388902:1618492..1618555:+
aga-miR-124	uaaggcacgcggugaaugc	uuuucacuguuggccuguauguucuauugcggauuucauaaggcacgcggugaaugc	KE388918:1556290..1556351:+
aga-miR-125	ucccugagacccuaacuugugac	ucccugagacccuaacuugugacuaucguuacaaaguuucacaaguuuugaucuccgguauu	KE388931:1345713..1345775:+
aga-miR-133	uugguccccuucaaccagcugua	agcugguugacaucgggucaaaucguaauauuguugacgcaauauuuucccuuugcgaaugcauuugguccccuucaaccagcugua	KE389032:231885..231972:+
aga-miR-137	uauugcuugagaauacacguagu	acgcguauucuuggguuacuaacacacuguuuauguuguuauugcuugagaauacacguagu	KE388953:591708..591770:-
aga-miR-13b	uaucacagccauuuugacgaguuu	ucguaaaaaugguugugcuguguuuauuugagcaauguucauaucacagccauuuugacgaguuu	KE388961:772840..772905:+
aga-miR-14	ucagucuuuuucucucuccuauc	gggagcgagauuaaggcuugcugguuaucacguuaaacguagucagucuuuuucucucuccuauc	KE388992:121836..121901:-
aga-miR-184	uggacggagaacugauaagggcc	ccuuaucauucuuucgccccgugugcuuucuaacaacuggacggagaacugauaagggcc	KE388896:3848203..3848263:+
aga-miR-1890	ugaaaucuuugauuaggucuggu	agagcuaauuggaguauuucuugaggaauauugauagcaagcucaugaaaucuuugauuaggucuggu	ALPR02014668:169..237:+
aga-miR-1891	ugaggaguuaauuugcguguuuu	ugaggaguuaauuugcguguuuuuauauuugauuaaacacguccauuaacucugguac	KE388895:3892681..3892739:-
aga-miR-190	agauauguuugauauucuugguugu	agauauguuugauauucuugguuguuaagauuucaauuaucacccaggaaucaaacauauuauua	KE388894:1818756..1818821:-
aga-miR-2	ucacagccagcuuugaugagca	ucaucaaaccugguuguuguagcuugcuccgauagaugcuaucacagccagcuuugaugagca	KE388961:771634..771697:+
aga-miR-210	cuugugcgugugacaacggcuauu	agcugcugaccacugcacaagauuagaaugugacucuugugcgugugacaacggcuauu	KE389261:965..1024:-
aga-miR-219	agaguugugacuggacauccgugg	ugauuguccaaacgcaauucuugucgguacuuguuagcuacucaagaguugugacuggacauccgugg	KE388959:702000..702068:+
aga-miR-263a	aauggcacuggaagaauucacgg	aauggcacuggaagaauucacgggauuuuuuuuaaacauucccguguucucuuaguggcauaccu	KE388918:531584..531649:-
aga-miR-263b	cuuggcacugggagaauucacagu	cuuggcacugggagaauucacagugaucguaccguaucguucuguggaucuuuucgugccaucgu	KE388897:2255094..2255159:+
aga-miR-275	ucagguaccugaaguagcgcgcg	cgcgcuaagcaggaaccgggacuugauacacauucgcuaacagucagguaccugaaguagcgcgcg	KE388941:1080398..1080464:-
aga-miR-276	uaggaacuucauaccgugcucuu	agcgagguauagaguuccuacgguaaucguuugaaacuuuguaggaacuucauaccgugcucuu	KE388897:3333961..3334025:+
aga-miR-277	uaaaugcacuaucugguacgacau	cgugucagaggugcauuuacaucgagcuacagccguuagagguauuuguaaaugcacuaucugguacgacau	KE388891:1258527..1258599:-
aga-miR-278	ucggugggacuuucguccguuug	acggacgauagucuucaacgaccguuccguuugacacgaggucggugggacuuucguccguuug	KE388917:194771..194835:-
aga-miR-279	ugacuagauccacacucauua	aaugagugugaaucuaguucuuucacauugauuuuacauugugacuagauccacacucauua	KE389041:119088..119150:+
aga-miR-2796	guaggccggcggaaacuacuugcu	cagggguuucuuucggccuccagcagcauuugaccguuguaggccggcggaaacuacuugcu	KE388949:883542..883604:+
aga-miR-281	ugucauggaauugcucucuuuau	aagagagcuauccgucgacaguagggauauaauucacugucauggaauugcucucuuuau	KE388897:1885489..1885549:-
aga-miR-282	uagccucuucuaggcuuugucug	uagccucuucuaggcuuugucuguacaguuucugcaaaccagacauagccugucagaggu	KE388897:2010671..2010731:-
aga-miR-283	aaauaucagcugguaauucuaggc	aaauaucagcugguaauucuaggcuaucccuacuucgugcaucccgggauuucagcugauau	KE388985:120836..120898:-
aga-miR-285	uagcaccauucgaaaucaguacc	cacuggcuuccuaucggugccuagauggcauaugaaaucguucuagcaccauucgaaaucaguacc	KE388898:2538744..2538810:-
aga-miR-286	ugacuagaccgaacacucg	auugucggacuagucgcugucgcagucauucgguuucaccuuagugacuagaccgaacacucg	KE389022:229699..229766:-
aga-miR-286b	ugacuagaccgaacacucguaccc	gcgaaugucggaguagucgcuugugguagaauugacaaaaagugacuagaccgaacacucguaccc	KE388951:206721..206787:+
aga-miR-2944a	gaaggaacuucugcugugaucug	gaaggaacuucugcugugaucugaguuauagaucauaucacaguaguuguacu	KE388951:207096..207149:+
aga-miR-2944b	gaaggaacucccggugugauaug	gaaggaacucccggugugauauguugguaaauccguaccauaucacagcgguaguuaccugaua	KE389022:229401..229465:-
aga-miR-2945	ugacuagaggcagacucguuug	agcgggucuguacucugggaguagcaugugaaguuuguaauaaccaugacuagaggcagacucguuug	KE388931:1300326..1300394:+
aga-miR-2b	cucucaaaguggcugugaaaugg	cucucaaaguggcugugaaauggugcccuuucguuacgauaucucauaucacagccagcuuuga	KE388961:773252..773316:+
aga-miR-305	auuguacuucaucaggugcucuggu	auuguacuucaucaggugcucugguggauuuaaaaaacccggcacauguuggaguacacuuua	KE388941:1071880..1071943:-
aga-miR-306	ucagguacuggaugacucucagu	ucagguacuggaugacucucagucguguaaaaauucugaggagcauucagugccuaacc	KE388895:3963720..3963779:-
aga-miR-307	ucacaaccuccuugagugagcg	cucacucaaccugggugugaugcuuauuugaaucaucacaaccuccuugagugagcg	KE388917:606417..606475:+
aga-miR-308	cgcaguauauuccugugacuuucgu	cgcaguauauuccugugacuuucguagcaauugaaguucaaaucacaggaguauacuguga	KE388898:933542..933603:+
aga-miR-309	ucacugggcaaaguuugucgc	gacaaacuccguccagaggguggccccauucuuagaacucaucacugggcaaaguuugucgc	KE389022:229073..229135:-
aga-miR-31	uggcaagauguuggcauagcua	uggcaagauguuggcauagcuaaaagauuuggauuuagcuauucaacuucuuguuua	KE388893:2465846..2465903:-
aga-miR-315	uuuugauuguugcucagaaagcc	uuuugauuguugcucagaaagccguguccuuugagcaauucgcuuucgagcaguaaucaaagucaa	KE388949:336570..336636:-
aga-miR-33	caguacuucugcaaugcaacccg	gugcauuguaguugcauugcacuuaccguguuggcaagaggugcaguacuucugcaaugcaacccg	KE388927:477003..477069:-
aga-miR-34	uggcagugugguuagcugguugug	uggcagugugguuagcugguugugugguuuuuuacaucuucacagccacuauccgcccugccgucg	KE388891:1256738..1256804:-
aga-miR-375	uuuguucguuuggcucgaguuag	acuuaagccaagcguacagaaacuuuuuacaaucaaagaguuuguucguuuggcucgaguuag	KE388948:1073587..1073650:-
aga-miR-7	uggaagacuagugauuuuguuguuu	uggaagacuagugauuuuguuguuuggcuuacgauacuaacaauaaaucucucgucuuucua	KE388977:48313..48375:+
aga-miR-79	gcuuuggcgcuuuagcuguaugau	gcuuuggcgcuuuagcuguaugauagaauuuaagcuauuucauaaagcuagauuaccaaagcaug	KE388895:3962107..3962172:-
aga-miR-8	uaauacugucagguaaagauguc	caucuuaccgggcagcauuagauauuuuaucggauauuucuaauacugucagguaaagauguc	KE388898:2819923..2819986:-
aga-miR-87	gugagcaaauauucagguguguc	ccagccugaaauuugcuaaaccugaugcguucgaaacuaaggugagcaaauauucagguguguc	KE388893:4529747..4529811:-
aga-miR-927	uuuagaauuccuacgcuuuaccc	uuuagaauuccuacgcuuuacccgugauuaaaguagugcggcaaagcguuuggauucugaaacg	KE388904:2087422..2087486:-
aga-miR-929	aaauugacucuaguagggaguc	aaauugacucuaguagggaguccuuucauaugagagacucccuaacggagucagauuga	KE388978:480695..480754:+
aga-miR-92a	uauugcacuugucccggccuaug	cggccgcgaugggggcaauguuguguguuuguaacuaauauugcacuugucccggccuaug	KE388978:171452..171513:-
aga-miR-92b	aauugcacuugucccggccugca	aggucgugaccggugcauuauuugcuguuucuuucuggugucaaauugcacuugucccggccugca	ALPR02016174:915..982:+
aga-miR-932	ucaauuccguagugcauugcagug	ucaauuccguagugcauugcaguguagaacguuucaagcacgacugcaagcauugugggagugaagu	KE388891:349148..349215:+
aga-miR-957	ugaaaccguccaaaacugaggc	guuaguuuugggcggguuuuaguguauuucgaugagaauucuauugaaaccguccaaaacugaggc	KE388923:826867..826933:-
aga-miR-965	cgggggaugcuguacgcucuaugu	cgggggaugcuguacgcucuaugugcuaaaaauauccauaagcguauagcuuuucccauuu	KE388906:154447..154508:+
aga-miR-970	ucauaagacacacgcggcuauu	agccagcguuuguuuuauuugguauguuacuuuaugcaagcuauaucauaagacacacgcggcuauu	KE388965:647977..648044:+
aga-miR-980	cggucguucaccaggucaucuagcu	cggucguucaccaggucaucuagcucuaaguuaguaagcuagcugccuagugaaggg	KE388949:516964..517021:-
aga-miR-981	uucguugucgacgaaaccugcac	cggguuucgcuggcuaacguguuguaaaagcgacucgcaaguaaaucuucaauucguugucgacgaaaccugcac	KE388927:455216..455292:+
aga-miR-988	gugugcuuugugacaaugagauu	gugugcuuugugacaaugagauuuuacaguugaaguucauccccuuguugcaaaccucacgcu	KE388913:1488525..1488588:-
aga-miR-989	ugugaugugacguagugguacc	cgcugcuacguugcuuucacuugguacgcucguacaguagagcuaaaaguaaacauagauccaugugaugugacguagugguacc	KE388982:415972..416057:-
aga-miR-993	gaagcucguuucuauagagguauc	uacccuguaguuccgggcuuuuguggguugaaauacuauaaaacuguagauucauauacacuuaucagaagcucguuucuauagagguauc	KE388935:605445..605536:-
aga-miR-996	ugacuagauuacaugcucguc	acgugcauguuuucuaguacacagugcugguuaaacuuucgugacuagauuacaugcucguc	KE389041:119488..119550:+
aga-miR-998	uagcaccaugagauucagcucu	gcugaagucucgugguucugcaguaucacaagcccauaucguucauguagcaccaugagauucagcucu	KE388890:5080706..5080775:+
aga-miR-9a	ucuuugguuaucuagcuguaugag	ucuuugguuaucuagcuguaugaguguacuuuaaacgucauaaagcuagcauaccgaaguua	KE389053:76097..76159:+
aga-miR-9c	ucuuugguauucuagcuguaga	ucuuugguauucuagcuguagaauguuguuuugauuguaauaucucuaaagcuuuaguaccagaggucc	KE388895:3966268..3966337:-
aga-miR-iab-4	acguauacugaauguauccugag	acguauacugaauguauccugagugcuacuuauccgguauaccuucaguauacguaa	KE388935:223320..223377:-
as-mirNOV-1	uguuaacuguaagacugugucuu	acgcggucgugcagucuaauauuuggcguucgauucaaauguuaacuguaagacugugucuu	KE388902:780041 - 780103 (-)
as-mirNOV-10	uauggacuggcaaugcguacaauu	aguacguguacgucagucuagguggauguguauuucauauggacuggcaaugcguacaauu	KE388935:804996 - 805057 (-)
as-mirNOV-11	ucacgaauuaauugaucugcuguuc	acacagaucacucguguggacguggauaaccgucuucacgaauuaauugaucugcuguuc	KE389116:8108 - 8168 (-)
as-mirNOV-12	uuugggcagguggcaucaucug	agacgaugcauccuguuuuaaagauuucuuugauauuucuuugggcagguggcaucaucug	ALPR02029615:357 - 418 (-)
as-mirNOV-13	uaucacauacuaugcugucugau	agaugguacagugugugauaagauuuucuuugauauuacuuaucacauacuaugcugucugau	KE388893:797069 - 797132 (-)
as-mirNOV-14	uggugguccggcacuagugugcg	uggugguccggcacuagugugcggucgauaugcgacguccaccacugaugccgaaccgcacc	KE388910:535733 - 535796 (-)
as-mirNOV-15	accagaacgacuaaaguguuauc	aacacuuuauucggcucgcucgguguauuuuguaaccgaccagaacgacuaaaguguuauc	ALPR02024749:519 - 580 (-)
as-mirNOV-16	aaccggaucucucgcucucucuc	agagaccgagagaucacgccgaaccgaaaacgagaccgaaccggaucucucgcucucucuc	KE388916:597043 - 597104 (+)
as-mirNOV-17	ucuuacaccgugugcugccuucau	aaugcagcaccugggcgagagguaacguuuuuuuuuccucuuacaccgugugcugccuucau	KE388908:1789282 - 1789344 (+)
as-mirNOV-18	ucgucauaugcuaugcugucugau	agacaguacaacgugugauaagguuuucuuugauauuacucgucauaugcuaugcugucugau	KE388893:789373 - 789436 (-)
as-mirNOV-19	uuucauaugcaaugcugucugau	agacaguacaacgugugauaagguuuucuuugauauuacuuuucauaugcaaugcugucugau	ALPR02020784:653 - 716 (+)
as-mirNOV-2	acuuuggugauuuagcuguaugu	acuuuggugauuuagcuguauguuugaaugcaaucuaaccacauacagcuuuaucaccaaaaacc	KE388895:3961628 - 3961694 (-)
as-mirNOV-20	uguuacaagaugcgucaaucggaa	cguuugaugcaacuuguaccaggucgcuuuauuuauauuuccuguuacaagaugcgucaaucggaa	KE388893:782526 - 782593 (-)
as-mirNOV-21	uuucgcaugcuauaaugucugau	agacaguacaacgugugauaagguuuucuuugauauugcuuuucgcaugcuauaaugucugau	KE388893:783019 - 783082 (-)
as-mirNOV-22	cuuugauacaacggguugcuagc	cuuugauacaacggguugcuagcaauuacaguaaugaugcuuacaacaaguuauaucaaucgaca	ALPR02024159:228 - 293 (-)
as-mirNOV-23	uucagaauccaaacgcuuugcc	uucagaauccaaacgcuuugccgcacuacuuuaaucacggguaaagcguaggaauucuaaaa	KE388904:2087425 - 2087489 (+)
as-mirNOV-24	cgaccaaaggaugcugugugcuua	cgaccaaaggaugcugugugcuuaauauaugcgaggaagcaccguguccuuuguu	KE388908:1828265 - 1828323 (-)
as-mirNOV-25	ugguaacuccaccaccguuggcg	ugguaacuccaccaccguuggcgagauuugacugccaaugggagcuggaguuuccgcg	KE388891:4711608 - 4711666 (+)
as-mirNOV-26	ccgccaggcucagagggaagau	aucccucugcucgccugguggccaaaaaggaaaaucgugccgccaggcucagagggaagau	KE388923:316744 - 316806 (+)
as-mirNOV-27	uccggaucuauugcuguggcuaug	uccggaucuauugcuguggcuauggcuucgauggggguugguucgcuccgguugucuuuuguaaagugucaugugggucuggacu	ALPR02026224:200 - 285 (-)
as-mirNOV-28	uuacguauacugaaggua	uuacguauacugaagguauaccggauaaguagcacucaggauacauucaguauacguucau	KE388935:223320 - 223381 (+)
as-mirNOV-29	uacguugcaauccucugccuccacg	aggagguucggggacaacuucucccacuacaggcgcuaaauuguaguagguacguugcaauccucugccuccacg	KE388951:678924 - 678999 (+)
as-mirNOV-3	gucgacagagagauaaaucacug	ugguuuaucuagucugucgaaacaagugaauuaucagaagucuugucgacagagagauaaaucacug	KE389052:6635 - 6702 (-)
as-mirNOV-30	uugguguuauaucuuacagugagcu	uggcuguaaguagaacagcaagcucguacuguacuucggacgacauuuugcuugguguuauaucuuacagugagcu	KE388891:881740 - 881816 (-)
as-mirNOV-31	ucacucucauuaucuguaacaug	ucacucucauuaucuguaacauguuucauucuugaauguuggagaucaugagagugaaac	ALPR02024749:368 - 429 (-)
as-mirNOV-32	ugcguggacaaccucgugcgaacgc	ugcguggacaaccucgugcgaacgccccauuacguucgcaauuuccuuccaugccugguggc	KE389297:3614 - 3676 (-)
as-mirNOV-33	ccauugcgagaucguacauacg	agcggaucuugcaguuuuuagauugcuuaccuguagugugguauucagucgauuccauugcgagaucguacauacg	KE388918:1800184 - 1800261 (-)
as-mirNOV-34	ugcuaugauauuggggcguccugcu	gaggaucguuuaauggucaggcgaaacugcgcacaugauggguuacaguuuugcuaugauauuggggcguccugcu	KE389085:53148 - 53224 (-)
as-mirNOV-35	ucacagccgcauaaacugccaaa	gucaguuuacguggcugucgggagcugugcggagcucucacagccgcauaaacugccaaa	KE388904:1662730 - 1662790 (+)
as-mirNOV-36	uaguacgaauacguacgggagac	ucuuggccguauuuggcacugcuaguuuguucguaaaguaguacgaauacguacgggagac	KE388895:940298 - 940359 (+)
as-mirNOV-37	uggugcguuccguuuugcuacu	uggugcguuccguuuugcuacuacgaugaagcgcuuuguaaguaguaagcggaaagcgucacag	KE388922:259267 - 259331 (+)
as-mirNOV-38	uucagaauccaaacgcuuugccg	uucagaauccaaacgcuuugccgcacuacuuuaaucacggguaaagcguaggaauucuaaaacaa	KE388904:2087425 - 2087490 (+)
as-mirNOV-39	uuuguccuguggcauucggauac	uuccgagugguacggauauuggcgguguuccguuuuccuuuguccuguggcauucggauac	KE388973:101850 - 101911 (+)
as-mirNOV-4	cuaaguacuagugccgcaggag	cuaaguacuagugccgcaggagagauucuaaccccugcugcccaagugcuuaucga	KE388905:1650913 - 1650969 (+)
as-mirNOV-40	uuucggcagguggcaucaucugau	agaugaugcauccuguuuuaaagauuucuuucauauuucuuucggcagguggcaucaucugau	ALPR02024159:475 - 539 (-)
as-mirNOV-41	uggauuaugaaaggguuuuuuggua	uggauuaugaaaggguuuuuugguagaacaaacccuacuuuuggacucaugaccaaaa	KE389074:66428 - 66486 (+)
as-mirNOV-42	ugcugauugaauugaccuugcgu	ugcugauugaauugaccuugcguguuuauuugaucucagcaaggaaaguucauucagugaa	KE388893:796466 - 796527 (-)
as-mirNOV-43	aggguauugcuuuaaacaugugga	acauguguuuagaacaaugcaaucauacgucgaacugaggguauugcuuuaaacaugugga	KE388898:3134456 - 3134517 (+)
as-mirNOV-44	uagguuuacauauggcuaugaucu	uuuuuguguauguagguauuaaggauuuuuggcgguaguuuucuaugguguuguugucuuuguuagguuuacauauggcuaugaucu	ALPR02013032:67 - 154 (+)
as-mirNOV-45	uaaagcguaggaauucuaaaaca	uucagaauccaaacgcuuugccgcacuacuuuaaucacggguaaagcguaggaauucuaaaaca	KE388904:2087425 - 2087489 (+)
as-mirNOV-46	augcggauuaucgauguggucgaga	augcggauuaucgauguggucgagacaucgauuucaucggcacgucaaau	KE389012:55585 - 55635 (-)
as-mirNOV-47	uuagccuucuucgauuauacua	uuagccuucuucgauuauacuaaugccguuugguuuuucuuaccaaugaaccgacggugauauaaguuaggaggcuagag	KE388993:511095 - 511178 (-)
as-mirNOV-48	cuaaguacuagugccgcagg	cuaaguacuagugccgcaggagagauucuaaccccugcugcccaagugcuuauc	KE388905:1650913 - 1650969 (+)
as-mirNOV-49	uuugacuuuuccuuugacguagc	uucguccagggagaagucaagugguguauuacacauuccauuugacuuuuccuuugacguagc	ALPR02031293:111 - 175 (-)
as-mirNOV-5	agaaagacauggguagugagaua	agaaagacauggguagugagauaguggcucuuaguacugguagaucucacuaccuugucuuucaugu	KE388961:771055 - 771122 (+)
as-mirNOV-50	uuugggcagguggcaucaucugau	agacgaugcauccuguuuuaaagauuucuuugauauuucuuugggcagguggcaucaucugau	ALPR02029615:355 - 418 (-)
as-mirNOV-51	aacacuuuauucggcucgcucgg	aacacuuuauucggcucgcucgguguauuuuguaaccgaccagaacgacuaaagugu	ALPR02024749:519 - 580 (-)
as-mirNOV-52	aaugcagcaccugggcgagaggu	aaugcagcaccugggcgagagguaacguuuuuuuuuccucuuacaccgugugcugccuucau	KE388908:1789282 - 1789344 (+)
as-mirNOV-53	ucuuggccguauuuggcacugcua	ucuuggccguauuuggcacugcuaguuuguucguaaaguaguacgaauacguacgggagaca	KE388895:940298 - 940360 (+)
as-mirNOV-54	ugguaacuccaccaccguug	ugguaacuccaccaccguuggcgagauuugacugccaaugggagcuggaguuuccgcg	KE388891:4711608 - 4711666 (+)
as-mirNOV-55	agaaaacugcauuucccuguaa	agaaaacugcauuucccuguaaauggaauuuuaauuuuauugggaaauugcaauuuucuuu	KE389040:95578 - 95639 (+)
as-mirNOV-56	ucgucauaugcuaugcugucug	agacaguacaacgugugauaagguuuucuuugauauuacucgucauaugcuaugcugucug	KE388893:789373 - 789436 (-)
as-mirNOV-57	ugguaacuccaccaccguuggc	ugguaacuccaccaccguuggcgagauuugacugccaaugggagcuggaguuuccgcg	KE388891:4711608 - 4711666 (+)
as-mirNOV-58	uucggcggacaacggaggcuagag	uaugccucuauugccgccuagcagaaauuuacuucucauucacuggaaggaauuucggcggacaacggaggcuagag	KE388890:1810345 - 1810422 (-)
as-mirNOV-59	uccauuucuaucuguaaaauuguc	aauuuacaggcagaacugcacagaaucagcaguagugcuucuguccauuucuaucuguaaaauuguc	KE388902:1734232 - 1734299 (-)
as-mirNOV-6	aaacaagucaaggaaucagggau	aaacaagucaaggaaucagggauuggcuugaaauuuuccuugauuucucgacuugauugua	KE388893:2366761 - 2366822 (-)
as-mirNOV-60	ucuuacaccgugugcugccuuca	aaugcagcaccugggcgagagguaacguuuuuuuuuccucuuacaccgugugcugccuuca	KE388908:1789282 - 1789343 (+)
as-mirNOV-61	ugcugauugaauugaccuugcg	ugcugauugaauugaccuugcguguuuauuugaucucagcaaggaaaguucauucagugaaa	KE388893:796465 - 796527 (-)
as-mirNOV-62	uaguacgaauacguacgggaga	ucuuggccguauuuggcacugcuaguuuguucguaaaguaguacgaauacguacgggaga	KE388895:940298 - 940359 (+)
as-mirNOV-63	uucagucgcauucgcugac	aguuaaugagacuguagagagcuguucggagcucuuucagucgcauucgcugac	KE388912:1677383 - 1677437 (+)
as-mirNOV-64	ugcgcgugugcguggaagucgg	ugcgcgugugcguggaagucgguucgguuuguuucuaccggcuucucucgugcgcgcggauc	KE388914:672401 - 672463 (-)
as-mirNOV-65	cauagaaaggguacgauuugauuu	cauagaaaggguacgauuugauuuuaacgauggccuaaaaucaacuuguauucccuuuccuuuc	KE388919:1131575 - 1131639 (+)
as-mirNOV-66	ucgacacgcgcgauucccggcucug	ugcuagugggagccgcacucgagcucgcuucgugccaucacggagcucccagagcucgacacgcgcgauucccggcucug	ALPR02009150:3338 - 3418 (+)
as-mirNOV-67	ucacuguuggacgaucucuuuc	agagaucgaucaacuguggcacccacagcugcuaucacuguuggacgaucucuuuc	KE388891:387352 - 387409 (+)
as-mirNOV-68	ccguaguggaguucgugcuuug	aaguaugaacuucucuacgcgggaaaccccguaagucccguaguggaguucgugcuuug	KE388896:156293 - 156352 (+)
as-mirNOV-69	cgaccaaaggaugcugugugcuuaa	cgaccaaaggaugcugugugcuuaauauaugcgaggaagcaccguguccuuuguucugu	KE388908:1828264 - 1828323 (-)
as-mirNOV-7	ucuuguuggauggguguagcuugga	ucuuguuggauggguguagcuuggagcgucuguugaugaguggguauagcuuccccaauaggauga	KE389055:33378 - 33447 (+)
as-mirNOV-70	uaaagcguaggaauucuaaaac	uucagaauccaaacgcuuugccgcacuacuuuaaucacggguaaagcguaggaauucuaaaac	KE388904:2087425 - 2087489 (+)
as-mirNOV-71	uaaaucaccacgaauguuguucg	ccauaauucguagugcaucuuaucuagcuaguacuaagauaaaucaccacgaauguuguucg	KE388893:1851784 - 1851846 (-)
as-mirNOV-72	uaaguaugugugcauguguaagug	uaaguaugugugcauguguaagugcuuguuuuagcauaaauacacucacacgcacaccuacaaaca	KE388912:1996155 - 1996221 (+)
as-mirNOV-73	uuagccuucuucgauuauac	uuagccuucuucgauuauacuaaugccguuugguuuuucuuaccaaugaaccgacggugauauaaguuaggaggcuagag	KE388993:511095 - 511178 (-)
as-mirNOV-74	auugcgcaucugcgugag	auugcgcaucugcgugaguguuucugauucgugcaugugugugugugu	KE388974:635166 - 635214 (-)
as-mirNOV-75	gaugacucuguagacucuauggu	gaugacucuguagacucuaugguuucuguaaacucuguagauucugcagacucuuugg	KE388904:400792 - 400854 (+)
as-mirNOV-76	gcuccguacgaucggccgg	cggucgaucguacauuacauaaguucuggugugcguuuuaugcuccguacgaucggccgg	KE388941:459414 - 459474 (-)
as-mirNOV-77	uggugcguuccguuuugcuacua	uggugcguuccguuuugcuacuacgaugaagcgcuuuguaaguaguaagcggaaagcgucacagcu	KE388922:259267 - 259333 (+)
as-mirNOV-78	cguaguggaguucgugcuuugga	aaaguaugaacuucucuacgcgggaaaccccguaagucccguaguggaguucgugcuuugga	KE388896:156292 - 156354 (+)
as-mirNOV-8	cgcgcucacacucaguacccuc	cgcgcucacacucaguacccucugugucgguacguacaagcuuaggguagugugugugugcgucua	KE389052:54838 - 54904 (+)
as-mirNOV-9	uugguguuauaucuuacagugagc	ggcuguaaguagaacagcaagcucguacuguacuucggacgacauuuugcuugguguuauaucuuacagugagc	KE388891:881741 - 881815 (-)
