## Supplemental Table 7 for "Mayaro Virus Infection Elicits an Innate Immune Response in *Anopheles stephensi*"

### Sheet: qlfTable2
ID	logFC	logCPM	F	PValue	FDR	interesting
aga-let-7	-0.113174	14.0415	1.66318	0.221342	0.782075	NOT
aga-miR-1	-0.168938	16.5454	0.845498	0.375842	0.989501	NOT
aga-miR-10	0.0688619	14.0757	0.392047	0.542886	0.989501	NOT
aga-miR-100	-0.0864993	15.3789	0.711519	0.415346	0.989501	NOT
aga-miR-1000	0.129568	6.35184	0.52632	0.48199	0.989501	NOT
aga-miR-10365	0.318919	8.87423	7.05292	0.0208694	0.55304	NOT
aga-miR-10378	0.170446	9.78333	3.37646	0.0908674	0.566065	NOT
aga-miR-11	-0.0686238	14.109	0.43833	0.520372	0.989501	NOT
aga-miR-1175	0.720253	11.4697	0.262772	0.617474	1	NOT
aga-miR-124	1.3419	5.79015	0.159394	0.705983	1	NOT
aga-miR-125	-0.0260932	12.0773	6.61819e-05	0.993642	1	NOT
aga-miR-133	0.0723787	9.53086	0.287832	0.601363	1	NOT
aga-miR-137	0.232397	9.2371	4.24502	0.0616027	0.566065	NOT
aga-miR-13b	0.117456	11.4825	0.503858	0.491298	0.989501	NOT
aga-miR-14	0.194458	16.256	4.0105	0.0682059	0.566065	NOT
aga-miR-184	-0.324305	15.0955	7.67133	0.0168929	0.55304	NOT
aga-miR-1890	-0.0917105	8.77194	0.687214	0.423207	0.989501	NOT
aga-miR-1891	-0.00861349	12.2759	0.00269763	0.959427	1	NOT
aga-miR-190	0.0810132	11.8136	1.20479	0.293783	0.915912	NOT
aga-miR-2	-0.0920125	12.0062	0.51123	0.488209	0.989501	NOT
aga-miR-210	0.574878	10.3317	0.061595	0.808165	1	NOT
aga-miR-219	-0.123052	4.79376	0.287066	0.601842	1	NOT
aga-miR-263a	-0.55328	14.7276	7.91146	0.015595	0.55304	NOT
aga-miR-263b	-0.189267	12.4205	0.950844	0.348646	0.989501	NOT
aga-miR-275	-0.151072	13.9752	0.503833	0.491308	0.989501	NOT
aga-miR-276	0.0652412	17.1398	1.59123	0.230988	0.789831	NOT
aga-miR-277	0.0164908	15.152	0.032056	0.860876	1	NOT
aga-miR-278	0.221657	10.5362	6.09376	0.0294707	0.566065	NOT
aga-miR-279	0.173597	13.7826	2.66828	0.128166	0.566065	NOT
aga-miR-2796	-0.0143516	11.8715	0.0107266	0.919212	1	NOT
aga-miR-281	0.440093	15.3586	4.17499	0.0634901	0.566065	NOT
aga-miR-283	0.274075	12.3956	3.17069	0.100136	0.566065	NOT
aga-miR-286	-0.76382	5.68257	0.204016	0.659509	1	NOT
aga-miR-286b	-1.11211	11.3133	0.417929	0.530075	0.989501	NOT
aga-miR-2944a	-0.655628	12.4505	0.381454	0.548303	0.989501	NOT
aga-miR-2944b	-0.786666	10.9337	0.314479	0.585206	1	NOT
aga-miR-2945	0.0327577	10.9409	0.0551964	0.818195	1	NOT
aga-miR-305	0.059738	13.5592	0.0628806	0.806218	1	NOT
aga-miR-306	-0.1328	14.409	0.665	0.430601	0.989501	NOT
aga-miR-307	-0.304644	4.84448	1.33956	0.269505	0.892735	NOT
aga-miR-308	1.07647	4.3198	0.148159	0.706998	1	NOT
aga-miR-309	-0.804468	10.5732	0.376716	0.55076	0.989501	NOT
aga-miR-31	0.0599518	10.8071	0.851692	0.374157	0.989501	NOT
aga-miR-315	-0.0462746	9.48947	0.1359	0.718778	1	NOT
aga-miR-33	-0.227738	3.4881	0.0478899	0.830434	1	NOT
aga-miR-34	-0.161629	16.1927	0.778975	0.394695	0.989501	NOT
aga-miR-375	0.236676	7.74509	3.51393	0.0852565	0.566065	NOT
aga-miR-7	0.0176315	14.6811	0.0449844	0.835573	1	NOT
aga-miR-79	-0.166375	4.49518	0.43702	0.520985	0.989501	NOT
aga-miR-8	0.180203	16.0716	1.22664	0.289647	0.915912	NOT
aga-miR-87	-0.0181727	10.0296	0.0138203	0.90835	1	NOT
aga-miR-927	-0.152906	11.4712	2.21909	0.161976	0.636745	NOT
aga-miR-929	0.169762	6.28664	0.799474	0.388734	0.989501	NOT
aga-miR-92a	-0.0736205	9.66874	0.23079	0.639529	1	NOT
aga-miR-92b	-0.240197	10.1612	2.21367	0.162449	0.636745	NOT
aga-miR-932	1.25454	8.03324	0.123794	0.731562	1	NOT
aga-miR-957	-0.178811	10.6065	2.69595	0.126386	0.566065	NOT
aga-miR-965	-0.265799	8.61147	5.12253	0.0428375	0.566065	NOT
aga-miR-970	0.0879149	10.9444	0.220582	0.646969	1	NOT
aga-miR-980	0.138952	4.91522	0.00755047	0.932181	1	NOT
aga-miR-981	0.165368	10.4391	2.77893	0.121232	0.566065	NOT
aga-miR-988	-0.157695	7.82796	1.70461	0.216027	0.782075	NOT
aga-miR-989	0.240379	14.4934	0.636553	0.440379	0.989501	NOT
aga-miR-993	0.04108	7.13507	0.0431221	0.838959	1	NOT
aga-miR-996	0.0292832	10.3932	0.0294226	0.866649	1	NOT
aga-miR-998	-0.329959	10.1007	2.14934	0.168197	0.636745	NOT
aga-miR-9a	0.166978	14.2099	3.66056	0.0797306	0.566065	NOT
aga-miR-9c	-0.120573	14.8177	0.501724	0.492199	0.989501	NOT
aga-miR-iab-4	-0.21107	5.79748	1.07677	0.319766	0.968434	NOT
as-mir1	0.169744	14.7897	10.35	0.00734442	0.55304	NOT
as-mir10	8.98654	4.10957	6.05778	0.0358953	0.566065	POSITIVE
as-mir11	0	1.85152	0	1	1	NOT
as-mir12	1.21036	3.76697	0.563217	0.467347	0.989501	NOT
as-mir13	0.140512	3.55095	0.0184486	0.894198	1	NOT
as-mir14	-0.179979	3.75021	0.0228976	0.882224	1	NOT
as-mir15	-2.16536	2.30949	0.77566	0.395672	0.989501	NOT
as-mir16	3.99614	2.26662	4.2983	0.067774	0.566065	NOT
as-mir17	5.12321	2.04908	3.71615	0.0897257	0.566065	NOT
as-mir18	-0.109259	2.77733	0.00499683	0.944804	1	NOT
as-mir19	0.000522666	3.40539	1.38757e-06	0.999079	1	NOT
as-mir2	0.0351067	13.8488	0.0630484	0.805965	1	NOT
as-mir20	0	1.03285	0	1	1	NOT
as-mir21	1.04691	3.10535	1.00332	0.33617	0.989501	NOT
as-mir22	0	1.63114	0	1	1	NOT
as-mir25	0.187051	2.80262	0.00548685	0.942274	1	NOT
as-mir27	0.930668	3.37845	0.128692	0.72599	1	NOT
as-mir3	0.140431	13.454	0.0903842	0.768805	1	NOT
as-mir30	0	4.36877	0	1	1	NOT
as-mir31	8.97071	4.72007	3.01013	0.113195	0.566065	NOT
as-mir4	0.969272	12.8433	0.155035	0.700637	1	NOT
as-mir40	-0.627729	5.26325	0.0367489	0.851449	1	NOT
as-mir42	0	3.10162	0	1	1	NOT
as-mir43	-6.42004	2.40506	3.04234	0.111512	0.566065	NOT
as-mir48	-1.03873	9.97052	0.0732989	0.797273	1	NOT
as-mir49	-7.91056	2.21736	3.20879	0.122872	0.566065	NOT
as-mir5	0.0684395	11.8786	0.151962	0.703459	1	NOT
as-mir51	-5.32445	0.651167	2.71008	0.143295	0.607573	NOT
as-mir53	-1.46179	1.22267	0.430138	0.530175	0.989501	NOT
as-mir54	-0.77514	1.54976	0.0621656	0.812895	1	NOT
as-mir55	-6.38106	1.64566	3.96244	0.0931007	0.566065	NOT
as-mir56	0.230981	0.671755	0.0062603	0.93948	1	NOT
as-mir57	-7.40478	2.46401	4.48448	0.0780169	0.566065	NOT
as-mir6	-0.0890862	10.1804	0.31119	0.58715	1	NOT
as-mir7	0	6.56005	0	1	1	NOT
as-mir8	0	5.89285	0	1	1	NOT
as-mir9	-0.0837411	7.27296	0.00253153	0.960695	1	NOT

### Sheet: qlfTable7
ID	logFC	logCPM	F	PValue	FDR	interesting
aga-let-7	0.00220411	14.0415	0.00050475	0.982443	1	NOT
aga-miR-1	-0.0421194	16.5454	0.0421498	0.840757	1	NOT
aga-miR-10	-0.0154947	14.0757	0.0158926	0.901756	1	NOT
aga-miR-100	0.0330123	15.3789	0.0827938	0.778428	1	NOT
aga-miR-1000	-0.117068	6.35184	0.345732	0.567379	0.939722	NOT
aga-miR-10365	0.391673	8.87423	8.35311	0.0135024	0.178906	NOT
aga-miR-10378	-0.04939	9.78333	0.227467	0.641929	1	NOT
aga-miR-11	0.034583	14.109	0.0889209	0.770625	1	NOT
aga-miR-1175	-0.0513719	11.4697	0.00108304	0.974285	1	NOT
aga-miR-124	0	5.79015	0	1	1	NOT
aga-miR-125	0.528355	12.0773	0.0210779	0.886964	1	NOT
aga-miR-133	-0.21439	9.53086	2.03893	0.17868	0.461953	NOT
aga-miR-137	0.23798	9.2371	3.52284	0.0849077	0.393218	NOT
aga-miR-13b	-0.363094	11.4825	3.90845	0.0713447	0.393218	NOT
aga-miR-14	0.347952	16.256	10.0941	0.00791237	0.139785	NOT
aga-miR-184	-0.191697	15.0955	2.16643	0.166645	0.452933	NOT
aga-miR-1890	-0.205237	8.77194	2.77796	0.121291	0.44358	NOT
aga-miR-1891	0.181294	12.2759	0.947554	0.34945	0.673486	NOT
aga-miR-190	-0.0822974	11.8136	0.998445	0.337301	0.662109	NOT
aga-miR-2	-0.296969	12.0062	4.31272	0.0598418	0.393218	NOT
aga-miR-210	0.0367532	10.3317	0.000202411	0.988881	1	NOT
aga-miR-219	-0.154327	4.79376	0.36453	0.557179	0.937476	NOT
aga-miR-263a	-0.531166	14.7276	5.98223	0.030723	0.313445	NOT
aga-miR-263b	-0.285753	12.4205	1.75567	0.209705	0.498784	NOT
aga-miR-275	-0.36785	13.9752	2.4255	0.145199	0.45268	NOT
aga-miR-276	-0.0622296	17.1398	1.16152	0.302221	0.642887	NOT
aga-miR-277	-0.349639	15.152	11.6886	0.00505028	0.125104	NOT
aga-miR-278	0.143937	10.5362	2.04328	0.178252	0.461953	NOT
aga-miR-279	0.365069	13.7826	9.26573	0.0101392	0.153536	NOT
aga-miR-2796	0.110685	11.8715	0.507744	0.489665	0.83717	NOT
aga-miR-281	0.516825	15.3586	4.49336	0.0554325	0.393218	NOT
aga-miR-283	0.276563	12.3956	2.55037	0.136107	0.44358	NOT
aga-miR-286	0.576457	5.68257	0.0903607	0.768835	1	NOT
aga-miR-286b	-7.77751	11.3133	11.1214	0.00590115	0.125104	NEGATIVE
aga-miR-2944a	-6.23328	12.4505	21.0357	0.000616359	0.0653341	NEGATIVE
aga-miR-2944b	-6.74401	10.9337	13.5426	0.00312011	0.110244	NEGATIVE
aga-miR-2945	-0.162452	10.9409	1.09361	0.316166	0.642887	NOT
aga-miR-305	-0.0258976	13.5592	0.00946587	0.924091	1	NOT
aga-miR-306	-0.0522359	14.409	0.0825344	0.778765	1	NOT
aga-miR-307	-0.576668	4.84448	3.92766	0.0707407	0.393218	NOT
aga-miR-308	0.865867	4.3198	0.074974	0.788858	1	NOT
aga-miR-309	-7.13006	10.5732	16.7848	0.00146351	0.0775662	NEGATIVE
aga-miR-31	-0.0749646	10.8071	1.06901	0.321444	0.642887	NOT
aga-miR-315	-0.273439	9.48947	3.83991	0.0735517	0.393218	NOT
aga-miR-33	0.383958	3.4881	0.10724	0.748919	1	NOT
aga-miR-34	0.10157	16.1927	0.24503	0.629486	1	NOT
aga-miR-375	0.279936	7.74509	3.88163	0.0721988	0.393218	NOT
aga-miR-7	-0.0709249	14.6811	0.584194	0.459357	0.825286	NOT
aga-miR-79	-0.526587	4.49518	3.57473	0.0829103	0.393218	NOT
aga-miR-8	-0.191153	16.0716	1.11395	0.311896	0.642887	NOT
aga-miR-87	-0.161701	10.0296	0.881528	0.366195	0.680994	NOT
aga-miR-927	-0.216971	11.4712	3.60935	0.0816096	0.393218	NOT
aga-miR-929	-0.334683	6.28664	2.52218	0.138096	0.44358	NOT
aga-miR-92a	-0.0376678	9.66874	0.0484329	0.829492	1	NOT
aga-miR-92b	-0.44213	10.1612	6.10927	0.0293014	0.313445	NOT
aga-miR-932	12.7961	8.03324	2.98107	0.11201	0.44358	NOT
aga-miR-957	-0.231945	10.6065	3.66696	0.0794994	0.393218	NOT
aga-miR-965	0.197369	8.61147	2.24145	0.160045	0.452933	NOT
aga-miR-970	0.237233	10.9444	1.26984	0.281704	0.62754	NOT
aga-miR-980	0.373097	4.91522	0.0426982	0.83974	1	NOT
aga-miR-981	0.185623	10.4391	2.77714	0.121341	0.44358	NOT
aga-miR-988	-0.144632	7.82796	1.1553	0.303461	0.642887	NOT
aga-miR-989	-0.134014	14.4934	0.1594	0.696685	1	NOT
aga-miR-993	-0.411162	7.13507	3.51229	0.0853208	0.393218	NOT
aga-miR-996	0.029775	10.3932	0.0243033	0.878693	1	NOT
aga-miR-998	-0.100876	10.1007	0.161774	0.694561	1	NOT
aga-miR-9a	0.0932366	14.2099	0.909482	0.358964	0.679467	NOT
aga-miR-9c	-0.31016	14.8177	2.69022	0.126752	0.44358	NOT
aga-miR-iab-4	-0.360292	5.79748	2.54933	0.136179	0.44358	NOT
as-mir1	-0.0033851	14.7897	0.00329538	0.955162	1	NOT
as-mir10	9.73875	4.10957	4.7335	0.0573576	0.393218	NOT
as-mir11	7.71318	1.85152	2.04073	0.211748	0.498784	NOT
as-mir12	-0.145737	3.76697	0.00690788	0.935124	1	NOT
as-mir13	0.288288	3.55095	0.0618327	0.807803	1	NOT
as-mir14	0.218592	3.75021	0.0269218	0.872385	1	NOT
as-mir15	-1.83599	2.30949	0.508559	0.489324	0.83717	NOT
as-mir16	6.21448	2.26662	6.35602	0.0325273	0.313445	POSITIVE
as-mir17	0.631068	2.04908	0.0701332	0.797783	1	NOT
as-mir18	0.347324	2.77733	0.040311	0.844218	1	NOT
as-mir19	0.45433	3.40539	0.828685	0.380475	0.695351	NOT
as-mir2	0.0682892	13.8488	0.190237	0.670419	1	NOT
as-mir20	5.29556	1.03285	1.46524	0.265015	0.610686	NOT
as-mir21	0.0534577	3.10535	0.00215035	0.963772	1	NOT
as-mir22	6.24433	1.63114	3.25856	0.11361	0.44358	NOT
as-mir25	6.40599	2.80262	2.60235	0.134829	0.44358	NOT
as-mir27	-0.286427	3.37845	0.0102425	0.921049	1	NOT
as-mir3	-0.579322	13.454	1.25626	0.284169	0.62754	NOT
as-mir30	0	4.36877	0	1	1	NOT
as-mir31	0.157893	4.72007	0.0016367	0.96852	1	NOT
as-mir4	0.0837508	12.8433	0.000939621	0.976047	1	NOT
as-mir40	8.63385	5.26325	2.24497	0.162016	0.452933	NOT
as-mir42	8.52931	3.10162	2.4278	0.162747	0.452933	NOT
as-mir43	0.511248	2.40506	0.026886	0.873	1	NOT
as-mir48	0	9.97052	0	1	1	NOT
as-mir49	-2.72605	2.21736	0.596242	0.46901	0.828584	NOT
as-mir5	-0.0260425	11.8786	0.0176268	0.896566	1	NOT
as-mir51	5.38214	0.651167	2.02345	0.197481	0.486815	NOT
as-mir53	-0.281348	1.22267	0.0133696	0.910774	1	NOT
as-mir54	0	1.54976	0	1	1	NOT
as-mir55	0.264684	1.64566	0.00947249	0.925602	1	NOT
as-mir56	-5.83705	0.671755	2.67651	0.152396	0.452933	NOT
as-mir57	-1.02195	2.46401	0.135477	0.725318	1	NOT
as-mir6	0.0580511	10.1804	0.105471	0.750921	1	NOT
as-mir7	11.8681	6.56005	2.06885	0.193099	0.486815	NOT
as-mir8	-11.3668	5.89285	3.20061	0.123262	0.44358	NOT
as-mir9	-0.340433	7.27296	0.0339442	0.856885	1	NOT

### Sheet: qlfTable14
ID	logFC	logCPM	F	PValue	FDR	interesting
aga-let-7	0.214499	14.0415	5.9706	0.0308571	0.155755	NOT
aga-miR-1	-0.0635339	16.5454	0.119643	0.735377	1	NOT
aga-miR-10	-0.0633234	14.0757	0.331531	0.575339	1	NOT
aga-miR-100	-0.0542863	15.3789	0.280274	0.606123	1	NOT
aga-miR-1000	0.463347	6.35184	6.70374	0.023603	0.155755	NOT
aga-miR-10365	0.293808	8.87423	5.98917	0.0306433	0.155755	NOT
aga-miR-10378	0.308248	9.78333	11.0287	0.00605569	0.105477	NOT
aga-miR-11	-0.102975	14.109	0.986871	0.340009	0.804067	NOT
aga-miR-1175	0.212871	11.4697	0.0231698	0.881531	1	NOT
aga-miR-124	0	5.79015	0	1	1	NOT
aga-miR-125	-0.804724	12.0773	0.0621464	0.807327	1	NOT
aga-miR-133	0.379343	9.53086	7.88423	0.0157361	0.155755	NOT
aga-miR-137	0.159842	9.2371	2.00951	0.181614	0.520299	NOT
aga-miR-13b	0.408709	11.4825	6.08213	0.0295984	0.155755	NOT
aga-miR-14	0.550425	16.256	31.9638	0.000104392	0.00790972	NOT
aga-miR-184	-0.255761	15.0955	4.7751	0.0493089	0.227054	NOT
aga-miR-1890	-0.152249	8.77194	1.89314	0.193845	0.540725	NOT
aga-miR-1891	0.0503886	12.2759	0.0923201	0.766423	1	NOT
aga-miR-190	0.242149	11.8136	10.7527	0.00654494	0.105477	NOT
aga-miR-2	0.325137	12.0062	6.37117	0.0266098	0.155755	NOT
aga-miR-210	-1.21455	10.3317	0.268914	0.613437	1	NOT
aga-miR-219	0.157303	4.79376	0.470026	0.505932	0.986014	NOT
aga-miR-263a	-0.186965	14.7276	0.908297	0.359266	0.827873	NOT
aga-miR-263b	0.192256	12.4205	0.981193	0.341349	0.804067	NOT
aga-miR-275	0.146502	13.9752	0.473814	0.504255	0.986014	NOT
aga-miR-276	0.13379	17.1398	6.68991	0.0237198	0.155755	NOT
aga-miR-277	0.107365	15.152	1.35848	0.266321	0.688537	NOT
aga-miR-278	0.179912	10.5362	4.01576	0.0680485	0.277428	NOT
aga-miR-279	-0.333017	13.7826	9.80372	0.00862031	0.114219	NOT
aga-miR-2796	0.613982	11.8715	19.4878	0.000832385	0.0294109	NOT
aga-miR-281	-0.37836	15.3586	3.089	0.104136	0.380636	NOT
aga-miR-283	-0.0572467	12.3956	0.138535	0.716196	1	NOT
aga-miR-286	0.500153	5.68257	0.0875774	0.77231	1	NOT
aga-miR-286b	0.0188329	11.3133	7.36057e-05	0.993295	1	NOT
aga-miR-2944a	0.231622	12.4505	0.0474815	0.831146	1	NOT
aga-miR-2944b	0.549439	10.9337	0.151964	0.703458	1	NOT
aga-miR-2945	-0.123253	10.9409	0.781142	0.394058	0.870212	NOT
aga-miR-305	0.2637	13.5592	1.22363	0.290212	0.73244	NOT
aga-miR-306	-0.404955	14.409	6.1656	0.0286962	0.155755	NOT
aga-miR-307	0.511356	4.84448	3.76153	0.0761777	0.288387	NOT
aga-miR-308	-0.278732	4.3198	0.01023	0.921098	1	NOT
aga-miR-309	0.174369	10.5732	0.0162051	0.9008	1	NOT
aga-miR-31	0.186002	10.8071	8.19296	0.0142205	0.155755	NOT
aga-miR-315	0.212468	9.48947	2.86321	0.116262	0.39754	NOT
aga-miR-33	-0.536162	3.4881	0.265047	0.615972	1	NOT
aga-miR-34	-0.0474066	16.1927	0.0670462	0.800051	1	NOT
aga-miR-375	-0.133932	7.74509	1.12646	0.309311	0.762487	NOT
aga-miR-7	-0.0549663	14.6811	0.437174	0.520913	0.986014	NOT
aga-miR-79	0.195375	4.49518	0.602846	0.452443	0.940372	NOT
aga-miR-8	-0.0298724	16.0716	0.0337294	0.857333	1	NOT
aga-miR-87	0.0661153	10.0296	0.182913	0.676414	1	NOT
aga-miR-927	-0.262429	11.4712	6.53155	0.0251064	0.155755	NOT
aga-miR-929	0.618283	6.28664	10.5341	0.00696546	0.105477	NOT
aga-miR-92a	0.109089	9.66874	0.506816	0.490054	0.986014	NOT
aga-miR-92b	0.101953	10.1612	0.399279	0.539248	1	NOT
aga-miR-932	1.59675	8.03324	0.196997	0.665708	1	NOT
aga-miR-957	0.0898651	10.6065	0.681313	0.425151	0.90132	NOT
aga-miR-965	0.13835	8.61147	1.39014	0.261104	0.688537	NOT
aga-miR-970	0.414165	10.9444	4.87951	0.0472479	0.227054	NOT
aga-miR-980	1.08469	4.91522	0.450044	0.514948	0.986014	NOT
aga-miR-981	0.540164	10.4391	29.4958	0.00014924	0.00790972	NOT
aga-miR-988	0.23748	7.82796	3.86563	0.072714	0.28547	NOT
aga-miR-989	-0.398889	14.4934	1.74938	0.210471	0.572051	NOT
aga-miR-993	0.428398	7.13507	4.67398	0.0514085	0.227054	NOT
aga-miR-996	0.249201	10.3932	2.1283	0.170133	0.500947	NOT
aga-miR-998	0.0700876	10.1007	0.0971646	0.760578	1	NOT
aga-miR-9a	-0.371203	14.2099	18.0509	0.00111604	0.029575	NOT
aga-miR-9c	-0.456187	14.8177	7.15451	0.0201458	0.155755	NOT
aga-miR-iab-4	0.0429483	5.79748	0.0446224	0.836225	1	NOT
as-mir1	0.13651	14.7897	6.69529	0.0236743	0.155755	NOT
as-mir10	-0.759969	4.10957	0.0940927	0.765964	1	NOT
as-mir11	-7.31008	1.85152	2.74926	0.157406	0.476716	NOT
as-mir12	0.0567283	3.76697	0.00130229	0.971803	1	NOT
as-mir13	-0.239118	3.55095	0.0539951	0.820146	1	NOT
as-mir14	0.42336	3.75021	0.127333	0.727374	1	NOT
as-mir15	-0.527474	2.30949	0.0511844	0.824801	1	NOT
as-mir16	0.249404	2.26662	0.0249091	0.878052	1	NOT
as-mir17	-8.12402	2.04908	7.70809	0.0238632	0.155755	NEGATIVE
as-mir18	0.202087	2.77733	0.0173889	0.897262	1	NOT
as-mir19	-0.0396831	3.40539	0.00812041	0.929675	1	NOT
as-mir2	-0.21362	13.8488	2.33237	0.152483	0.475389	NOT
as-mir20	0.434344	1.03285	0.0212419	0.888191	1	NOT
as-mir21	0.305192	3.10535	0.0877587	0.772082	1	NOT
as-mir22	-0.454007	1.63114	0.0413679	0.844561	1	NOT
as-mir25	0.976197	2.80262	0.147836	0.707897	1	NOT
as-mir27	-1.34354	3.37845	0.268867	0.613467	1	NOT
as-mir3	0.781727	13.454	2.76823	0.121882	0.403734	NOT
as-mir30	-11.3262	4.36877	7.97754	0.0647699	0.274624	NOT
as-mir31	-1.60347	4.72007	0.202341	0.662367	1	NOT
as-mir4	0.278029	12.8433	0.0129758	0.911181	1	NOT
as-mir40	1.23043	5.26325	0.138942	0.716374	1	NOT
as-mir42	-0.312784	3.10162	0.0097457	0.924102	1	NOT
as-mir43	1.07428	2.40506	0.149166	0.707369	1	NOT
as-mir48	0	9.97052	0	1	1	NOT
as-mir49	0	2.21736	0	1	1	NOT
as-mir5	0.304708	11.8786	3.00728	0.108336	0.382787	NOT
as-mir51	5.00647	0.651167	2.7638	0.139956	0.449555	NOT
as-mir53	0	1.22267	0	1	1	NOT
as-mir54	0	1.54976	0	1	1	NOT
as-mir55	0	1.64566	0	1	1	NOT
as-mir56	0	0.671755	0	1	1	NOT
as-mir57	0	2.46401	0	1	1	NOT
as-mir6	0.13604	10.1804	0.725804	0.410834	0.888743	NOT
as-mir7	0.108046	6.56005	0.000695269	0.979693	1	NOT
as-mir8	0.226565	5.89285	0.0032842	0.95614	1	NOT
as-mir9	1.56702	7.27296	0.846046	0.375693	0.847307	NOT

### Sheet: qlfTable2-7
ID	logFC	logCPM	F	PValue	FDR	interesting
aga-let-7	0.115378	14.0415	0.767151	0.398198	0.999918	NOT
aga-miR-1	0.126818	16.5454	0.21148	0.653785	0.999918	NOT
aga-miR-10	-0.0843566	14.0757	0.261811	0.618112	0.999918	NOT
aga-miR-100	0.119512	15.3789	0.602687	0.452501	0.999918	NOT
aga-miR-1000	-0.246636	6.35184	0.850726	0.374419	0.999918	NOT
aga-miR-10365	0.0727535	8.87423	0.163294	0.693211	0.999918	NOT
aga-miR-10378	-0.219836	9.78333	2.50511	0.139317	0.809227	NOT
aga-miR-11	0.103207	14.109	0.44001	0.519587	0.999918	NOT
aga-miR-1175	-0.771625	11.4697	0.136498	0.718189	0.999918	NOT
aga-miR-124	-1.3419	5.79015	4.09328e-08	0.999846	0.999918	NOT
aga-miR-125	0.554448	12.0773	0.0131548	0.910573	0.999918	NOT
aga-miR-133	-0.286769	9.53086	2.01578	0.180983	0.809227	NOT
aga-miR-137	0.00558247	9.2371	0.00108963	0.974207	0.999918	NOT
aga-miR-13b	-0.480549	11.4825	3.77072	0.0758639	0.809227	NOT
aga-miR-14	0.153494	16.256	1.10886	0.312958	0.999918	NOT
aga-miR-184	0.132608	15.0955	0.570133	0.464687	0.999918	NOT
aga-miR-1890	-0.113527	8.77194	0.468862	0.506449	0.999918	NOT
aga-miR-1891	0.189907	12.2759	0.581139	0.460506	0.999918	NOT
aga-miR-190	-0.163311	11.8136	2.18102	0.165335	0.809227	NOT
aga-miR-2	-0.204957	12.0062	1.13062	0.308456	0.999918	NOT
aga-miR-210	-0.538125	10.3317	0.0242959	0.878711	0.999918	NOT
aga-miR-219	-0.0312749	4.79376	0.00823613	0.929178	0.999918	NOT
aga-miR-263a	0.0221142	14.7276	0.00564965	0.941316	0.999918	NOT
aga-miR-263b	-0.0964856	12.4205	0.110053	0.745773	0.999918	NOT
aga-miR-275	-0.216778	13.9752	0.462591	0.509253	0.999918	NOT
aga-miR-276	-0.127471	17.1398	2.70469	0.125831	0.809227	NOT
aga-miR-277	-0.366129	15.152	7.05467	0.0208567	0.471552	NOT
aga-miR-278	-0.0777205	10.5362	0.333652	0.574136	0.999918	NOT
aga-miR-279	0.191472	13.7826	1.43937	0.253264	0.958787	NOT
aga-miR-2796	0.125037	11.8715	0.361213	0.558953	0.999918	NOT
aga-miR-281	0.076732	15.3586	0.0565622	0.816004	0.999918	NOT
aga-miR-283	0.00248815	12.3956	0.000116293	0.991572	0.999918	NOT
aga-miR-286	1.34028	5.68257	0.273101	0.610719	0.999918	NOT
aga-miR-286b	-6.66541	11.3133	6.09634	0.0294424	0.520149	NEGATIVE
aga-miR-2944a	-5.57765	12.4505	11.5236	0.00528206	0.471552	NEGATIVE
aga-miR-2944b	-5.95735	10.9337	7.44486	0.0182354	0.471552	NEGATIVE
aga-miR-2945	-0.195209	10.9409	0.873433	0.36833	0.999918	NOT
aga-miR-305	-0.0856356	13.5592	0.0575017	0.814513	0.999918	NOT
aga-miR-306	0.0805642	14.409	0.108685	0.747298	0.999918	NOT
aga-miR-307	-0.272024	4.84448	0.477888	0.502462	0.999918	NOT
aga-miR-308	-0.210608	4.3198	0.00263632	0.959891	0.999918	NOT
aga-miR-309	-6.3256	10.5732	9.47929	0.0095013	0.471552	NEGATIVE
aga-miR-31	-0.134916	10.8071	1.92069	0.190856	0.809227	NOT
aga-miR-315	-0.227164	9.48947	1.46011	0.250058	0.958787	NOT
aga-miR-33	0.611696	3.4881	0.152408	0.703048	0.999918	NOT
aga-miR-34	0.2632	16.1927	0.914774	0.357618	0.999918	NOT
aga-miR-375	0.0432598	7.74509	0.0522199	0.823071	0.999918	NOT
aga-miR-7	-0.0885565	14.6811	0.50498	0.490825	0.999918	NOT
aga-miR-79	-0.360212	4.49518	0.916084	0.357287	0.999918	NOT
aga-miR-8	-0.371357	16.0716	2.32734	0.152889	0.809227	NOT
aga-miR-87	-0.143528	10.0296	0.383906	0.54704	0.999918	NOT
aga-miR-927	-0.0640654	11.4712	0.173379	0.684435	0.999918	NOT
aga-miR-929	-0.504445	6.28664	3.15867	0.100713	0.809227	NOT
aga-miR-92a	0.0359527	9.66874	0.0244566	0.878314	0.999918	NOT
aga-miR-92b	-0.201934	10.1612	0.698076	0.419665	0.999918	NOT
aga-miR-932	11.5416	8.03324	2.26915	0.159968	0.809227	NOT
aga-miR-957	-0.0531332	10.6065	0.105946	0.750381	0.999918	NOT
aga-miR-965	0.463168	8.61147	6.87111	0.022243	0.471552	NOT
aga-miR-970	0.149319	10.9444	0.28222	0.60489	0.999918	NOT
aga-miR-980	0.234145	4.91522	0.00950097	0.923951	0.999918	NOT
aga-miR-981	0.0202549	10.4391	0.0185343	0.893955	0.999918	NOT
aga-miR-988	0.0130621	7.82796	0.00520089	0.94369	0.999918	NOT
aga-miR-989	-0.374393	14.4934	0.690274	0.422204	0.999918	NOT
aga-miR-993	-0.452242	7.13507	2.33586	0.152202	0.809227	NOT
aga-miR-996	0.000491792	10.3932	3.6887e-06	0.998499	0.999918	NOT
aga-miR-998	0.229082	10.1007	0.459793	0.510513	0.999918	NOT
aga-miR-9a	-0.0737419	14.2099	0.317805	0.583254	0.999918	NOT
aga-miR-9c	-0.189588	14.8177	0.552873	0.471375	0.999918	NOT
aga-miR-iab-4	-0.149222	5.79748	0.240015	0.63298	0.999918	NOT
as-mir1	-0.173129	14.7897	4.79916	0.0488245	0.739343	NOT
as-mir10	0.752206	4.10957	9.95231e-08	0.999755	0.999918	NOT
as-mir11	7.71318	1.85152	5.39279e-08	0.999824	0.999918	NOT
as-mir12	-1.35609	3.76697	0.33178	0.575197	0.999918	NOT
as-mir13	0.147775	3.55095	0.00901878	0.925899	0.999918	NOT
as-mir14	0.39857	3.75021	0.0498032	0.827139	0.999918	NOT
as-mir15	0.329367	2.30949	0.0104656	0.920198	0.999918	NOT
as-mir16	2.21833	2.26662	2.21284e-07	0.999635	0.999918	NOT
as-mir17	-4.49214	2.04908	2.13191	0.182073	0.809227	NOT
as-mir18	0.456583	2.77733	0.0387629	0.847196	0.999918	NOT
as-mir19	0.453807	3.40539	0.465727	0.507847	0.999918	NOT
as-mir2	0.0331825	13.8488	0.0250228	0.876926	0.999918	NOT
as-mir20	5.29556	1.03285	2.03779e-07	0.999652	0.999918	NOT
as-mir21	-0.993456	3.10535	0.416398	0.530817	0.999918	NOT
as-mir22	6.24433	1.63114	2.39701e-07	0.999623	0.999918	NOT
as-mir25	6.21894	2.80262	2.01439	0.183357	0.809227	NOT
as-mir27	-1.2171	3.37845	0.101988	0.754917	0.999918	NOT
as-mir3	-0.719754	13.454	1.06363	0.322614	0.999918	NOT
as-mir30	0	4.36877	8.10568e-08	0.99979	0.999918	NOT
as-mir31	-8.81282	4.72007	2.14205	0.173819	0.809227	NOT
as-mir4	-0.885522	12.8433	0.059087	0.812027	0.999918	NOT
as-mir40	9.26158	5.26325	2.10693	0.17438	0.809227	NOT
as-mir42	8.52931	3.10162	6.01822e-08	0.999811	0.999918	NOT
as-mir43	6.93129	2.40506	2.17122	0.171178	0.809227	NOT
as-mir48	1.03873	9.97052	1.15938e-08	0.999918	0.999918	NOT
as-mir49	5.18451	2.21736	1.11237	0.331737	0.999918	NOT
as-mir5	-0.094482	11.8786	0.128904	0.725774	0.999918	NOT
as-mir51	10.7066	0.651167	4.52813	0.0705061	0.809227	NOT
as-mir53	1.18044	1.22267	0.12637	0.73134	0.999918	NOT
as-mir54	0.77514	1.54976	4.38309e-08	0.999841	0.999918	NOT
as-mir55	6.64575	1.64566	2.68275	0.151995	0.809227	NOT
as-mir56	-6.06803	0.671755	2.03568	0.203008	0.827647	NOT
as-mir57	6.38283	2.46401	2.3082	0.178948	0.809227	NOT
as-mir6	0.147137	10.1804	0.37658	0.550831	0.999918	NOT
as-mir7	11.8681	6.56005	2.29749e-08	0.999883	0.999918	NOT
as-mir8	-11.3668	5.89285	4.85498e-08	0.999831	0.999918	NOT
as-mir9	-0.256692	7.27296	0.0106106	0.919649	0.999918	NOT

### Sheet: qlfTable7-14
ID	logFC	logCPM	F	PValue	FDR	interesting
aga-let-7	0.212295	14.0415	2.609	0.132083	0.3784	NOT
aga-miR-1	-0.0214146	16.5454	0.00603967	0.939328	0.999919	NOT
aga-miR-10	-0.0478287	14.0757	0.0840082	0.776857	0.989848	NOT
aga-miR-100	-0.0872985	15.3789	0.321737	0.580963	0.945721	NOT
aga-miR-1000	0.580415	6.35184	4.72733	0.0502876	0.21322	NOT
aga-miR-10365	-0.0978646	8.87423	0.295408	0.596673	0.945721	NOT
aga-miR-10378	0.357638	9.78333	6.64041	0.0241432	0.142177	NOT
aga-miR-11	-0.137558	14.109	0.781239	0.39403	0.773466	NOT
aga-miR-1175	0.264243	11.4697	0.0159364	0.901621	0.999919	NOT
aga-miR-124	0	5.79015	3.57843e-08	0.999856	0.999919	NOT
aga-miR-125	-1.33308	12.0773	0.0746418	0.789314	0.989848	NOT
aga-miR-133	0.593733	9.53086	8.66631	0.0122179	0.119304	NOT
aga-miR-137	-0.0781381	9.2371	0.213289	0.652416	0.987944	NOT
aga-miR-13b	0.771803	11.4825	9.74823	0.00876395	0.10322	NOT
aga-miR-14	0.202473	16.256	1.93906	0.188895	0.465648	NOT
aga-miR-184	-0.0640643	15.0955	0.133206	0.721446	0.989848	NOT
aga-miR-1890	0.0529881	8.77194	0.102029	0.754869	0.989848	NOT
aga-miR-1891	-0.130905	12.2759	0.276397	0.608598	0.948696	NOT
aga-miR-190	0.324446	11.8136	8.62454	0.0123806	0.119304	NOT
aga-miR-2	0.622106	12.0062	10.4597	0.00711579	0.0942842	NOT
aga-miR-210	-1.25131	10.3317	0.127224	0.727486	0.989848	NOT
aga-miR-219	0.31163	4.79376	0.823495	0.381923	0.763846	NOT
aga-miR-263a	0.344201	14.7276	1.37503	0.263575	0.55878	NOT
aga-miR-263b	0.478008	12.4205	2.71295	0.125309	0.3784	NOT
aga-miR-275	0.514351	13.9752	2.61233	0.131859	0.3784	NOT
aga-miR-276	0.19602	17.1398	6.40134	0.026319	0.146833	NOT
aga-miR-277	0.457004	15.152	11.0011	0.00610263	0.0942842	NOT
aga-miR-278	0.0359755	10.5362	0.071453	0.793746	0.989848	NOT
aga-miR-279	-0.698086	13.7826	18.951	0.000927193	0.0942842	NOT
aga-miR-2796	0.503297	11.8715	5.89795	0.0317115	0.168071	NOT
aga-miR-281	-0.895185	15.3586	7.57783	0.0174325	0.131989	NOT
aga-miR-283	-0.333809	12.3956	2.08247	0.174449	0.453139	NOT
aga-miR-286	-0.0763045	5.68257	0.000930927	0.976158	0.999919	NOT
aga-miR-286b	7.79634	11.3133	7.05453	0.0208578	0.138183	POSITIVE
aga-miR-2944a	6.4649	12.4505	14.9432	0.00222284	0.0942842	POSITIVE
aga-miR-2944b	7.29345	10.9337	10.5497	0.00693452	0.0942842	POSITIVE
aga-miR-2945	0.0391989	10.9409	0.0351455	0.854406	0.999919	NOT
aga-miR-305	0.289597	13.5592	0.659243	0.432551	0.818757	NOT
aga-miR-306	-0.352719	14.409	2.07391	0.175271	0.453139	NOT
aga-miR-307	1.08802	4.84448	7.68112	0.0168375	0.131989	POSITIVE
aga-miR-308	-1.1446	4.3198	0.0750391	0.788769	0.989848	NOT
aga-miR-309	7.30443	10.5732	11.7244	0.0050016	0.0942842	POSITIVE
aga-miR-31	0.260966	10.8071	7.19719	0.0198506	0.138183	NOT
aga-miR-315	0.485907	9.48947	6.69949	0.0236389	0.142177	NOT
aga-miR-33	-0.92012	3.4881	0.343156	0.568806	0.945721	NOT
aga-miR-34	-0.148977	16.1927	0.293629	0.597767	0.945721	NOT
aga-miR-375	-0.413868	7.74509	4.74966	0.0498273	0.21322	NOT
aga-miR-7	0.0159586	14.6811	0.016383	0.90026	0.999919	NOT
aga-miR-79	0.721962	4.49518	3.68964	0.078687	0.269059	NOT
aga-miR-8	0.161281	16.0716	0.437925	0.520561	0.935246	NOT
aga-miR-87	0.227816	10.0296	0.968197	0.344446	0.702141	NOT
aga-miR-927	-0.0454584	11.4712	0.0871592	0.772838	0.989848	NOT
aga-miR-929	0.952965	6.28664	11.3078	0.00560416	0.0942842	NOT
aga-miR-92a	0.146757	9.66874	0.408554	0.534648	0.938097	NOT
aga-miR-92b	0.544083	10.1612	5.0863	0.0434629	0.209412	NOT
aga-miR-932	-11.1994	8.03324	2.16455	0.169076	0.453139	NOT
aga-miR-957	0.32181	10.6065	3.89949	0.0716287	0.261815	NOT
aga-miR-965	-0.0590191	8.61147	0.112393	0.743191	0.989848	NOT
aga-miR-970	0.176932	10.9444	0.398079	0.539848	0.938097	NOT
aga-miR-980	0.711589	4.91522	0.0886978	0.770904	0.989848	NOT
aga-miR-981	0.354542	10.4391	5.70561	0.0341126	0.172187	NOT
aga-miR-988	0.382113	7.82796	4.47319	0.0559048	0.219478	NOT
aga-miR-989	-0.264875	14.4934	0.342497	0.569173	0.945721	NOT
aga-miR-993	0.83956	7.13507	8.07445	0.0147809	0.130565	NOT
aga-miR-996	0.219426	10.3932	0.736408	0.407534	0.785429	NOT
aga-miR-998	0.170964	10.1007	0.257575	0.620938	0.953905	NOT
aga-miR-9a	-0.464439	14.2099	12.4963	0.0040743	0.0942842	NOT
aga-miR-9c	-0.146026	14.8177	0.326454	0.57824	0.945721	NOT
aga-miR-iab-4	0.40324	5.79748	1.75711	0.209531	0.493562	NOT
as-mir1	0.139895	14.7897	3.13218	0.101998	0.327629	NOT
as-mir10	-10.4987	4.10957	4.55774	0.061304	0.23208	NOT
as-mir11	-15.0233	1.85152	4.40141	0.0892335	0.295586	NOT
as-mir12	0.202465	3.76697	0.00739002	0.932904	0.999919	NOT
as-mir13	-0.527406	3.55095	0.115724	0.739567	0.989848	NOT
as-mir14	0.204768	3.75021	0.0132478	0.91026	0.999919	NOT
as-mir15	1.30852	2.30949	0.141923	0.712917	0.989848	NOT
as-mir16	-5.96507	2.26662	4.83729	0.0551763	0.219478	NOT
as-mir17	-8.75509	2.04908	5.41887	0.048061	0.21322	NEGATIVE
as-mir18	-0.145237	2.77733	0.00403085	0.950417	0.999919	NOT
as-mir19	-0.494013	3.40539	0.554608	0.470695	0.860236	NOT
as-mir2	-0.281909	13.8488	1.79895	0.204536	0.492745	NOT
as-mir20	-4.86122	1.03285	1.03094	0.343426	0.702141	NOT
as-mir21	0.251734	3.10535	0.0266137	0.873111	0.999919	NOT
as-mir22	-6.69833	1.63114	2.92801	0.130377	0.3784	NOT
as-mir25	-5.42979	2.80262	1.64605	0.225711	0.50905	NOT
as-mir27	-1.05711	3.37845	0.074976	0.788855	0.989848	NOT
as-mir3	1.36105	13.454	3.81141	0.0744937	0.263211	NOT
as-mir30	-11.3262	4.36877	2.02799e-07	0.999668	0.999919	NOT
as-mir31	-1.76136	4.72007	0.109386	0.747624	0.989848	NOT
as-mir4	0.194278	12.8433	0.00282753	0.958463	0.999919	NOT
as-mir40	-7.40342	5.26325	1.49081	0.247463	0.535327	NOT
as-mir42	-8.84209	3.10162	2.16535	0.18422	0.464937	NOT
as-mir43	0.56303	2.40506	0.0186522	0.894061	0.999919	NOT
as-mir48	0	9.97052	1.12402e-08	0.999919	0.999919	NOT
as-mir49	2.72605	2.21736	1.11222e-07	0.999745	0.999919	NOT
as-mir5	0.330751	11.8786	1.58424	0.231954	0.512232	NOT
as-mir51	-0.375666	0.651167	1.89808e-07	0.999664	0.999919	NOT
as-mir53	0.281348	1.22267	1.30794e-07	0.99972	0.999919	NOT
as-mir54	0	1.54976	4.28737e-08	0.999843	0.999919	NOT
as-mir55	-0.264684	1.64566	2.37858e-07	0.999627	0.999919	NOT
as-mir56	5.83705	0.671755	2.07577e-07	0.999651	0.999919	NOT
as-mir57	1.02195	2.46401	1.54356e-07	0.999699	0.999919	NOT
as-mir6	0.0779888	10.1804	0.106161	0.750138	0.989848	NOT
as-mir7	-11.76	6.56005	1.80656	0.22046	0.508016	NOT
as-mir8	11.5933	5.89285	2.62364	0.155852	0.434744	NOT
as-mir9	1.90745	7.27296	0.58869	0.457675	0.851114	NOT
