## Supplemental Table 9 for "Mayaro Virus Infection Elicits an Innate Immune Response in *Anopheles stephensi*"

### Sheet: Sheet2
Term Name	GO ID	GO Category	FDR	Term Size	Intersection Size	miRNA ID
hydrolase activity, acting on acid anhydrides	GO:0016817	Molecular Function	0.00833535	405	55	aga-mir-2944b
hydrolase activity, acting on acid anhydrides, in phosphorus-containing anhydrides	GO:0016818	Molecular Function	0.00833535	405	55	aga-mir-2944b
phosphorus-oxygen lyase activity	GO:0016849	Molecular Function	0.00833535	24	9	aga-mir-2944b
protein binding	GO:0005515	Molecular Function	0.00833535	1754	183	aga-mir-2944b
pyrophosphatase activity	GO:0016462	Molecular Function	0.00833535	402	55	aga-mir-2944b
nucleoside-triphosphatase activity	GO:0017111	Molecular Function	0.00833535	389	55	aga-mir-2944b
guanylate cyclase activity	GO:0004383	Molecular Function	0.0131359	12	6	aga-mir-2944b
3',5'-cyclic-nucleotide phosphodiesterase activity	GO:0004114	Molecular Function	0.0145326	9	5	aga-mir-2944b
purine nucleotide binding	GO:0017076	Molecular Function	0.0145326	879	99	aga-mir-2944b
cyclase activity	GO:0009975	Molecular Function	0.0145326	18	7	aga-mir-2944b
calcium channel activity	GO:0005262	Molecular Function	0.0145326	18	7	aga-mir-2944b
cyclic-nucleotide phosphodiesterase activity	GO:0004112	Molecular Function	0.0145326	9	5	aga-mir-2944b
purine ribonucleotide binding	GO:0032555	Molecular Function	0.0145326	877	99	aga-mir-2944b
binding	GO:0005488	Molecular Function	0.0152651	4842	431	aga-mir-2944b
ribonucleotide binding	GO:0032553	Molecular Function	0.0161099	885	99	aga-mir-2944b
purine ribonucleoside triphosphate binding	GO:0035639	Molecular Function	0.0169748	868	97	aga-mir-2944b
guanyl-nucleotide exchange factor activity	GO:0005085	Molecular Function	0.0169748	50	12	aga-mir-2944b
calcium ion transmembrane transporter activity	GO:0015085	Molecular Function	0.0171117	25	8	aga-mir-2944b
histone-lysine N-methyltransferase activity	GO:0018024	Molecular Function	0.0201219	15	6	aga-mir-2944b
histone methyltransferase activity	GO:0042054	Molecular Function	0.0201219	15	6	aga-mir-2944b
lipid transporter activity	GO:0005319	Molecular Function	0.0337681	22	7	aga-mir-2944b
guanyl ribonucleotide binding	GO:0032561	Molecular Function	0.0458247	162	24	aga-mir-2944b
GTP binding	GO:0005525	Molecular Function	0.0458247	159	24	aga-mir-2944b
ribonucleoside binding	GO:0032549	Molecular Function	0.0458247	162	24	aga-mir-2944b
cytoskeletal protein binding	GO:0008092	Molecular Function	0.0458247	161	24	aga-mir-2944b
guanyl nucleotide binding	GO:0019001	Molecular Function	0.0458247	162	24	aga-mir-2944b
purine ribonucleoside binding	GO:0032550	Molecular Function	0.0458247	159	24	aga-mir-2944b
ATP-dependent microtubule motor activity	GO:1990939	Molecular Function	0.0458247	13	5	aga-mir-2944b
purine nucleoside binding	GO:0001883	Molecular Function	0.0458247	159	24	aga-mir-2944b
ATP-dependent microtubule motor activity, minus-end-directed	GO:0008569	Molecular Function	0.0458247	13	5	aga-mir-2944b
protein-lysine N-methyltransferase activity	GO:0016279	Molecular Function	0.0458247	18	6	aga-mir-2944b
lysine N-methyltransferase activity	GO:0016278	Molecular Function	0.0458247	18	6	aga-mir-2944b
S-adenosylmethionine-dependent methyltransferase activity	GO:0008757	Molecular Function	0.0458247	52	11	aga-mir-2944b
microtubule motor activity	GO:0003777	Molecular Function	0.0458247	45	10	aga-mir-2944b
nucleoside binding	GO:0001882	Molecular Function	0.048312	163	24	aga-mir-2944b
nucleotide binding	GO:0000166	Molecular Function	0.0487218	1006	105	aga-mir-2944b
nucleoside phosphate binding	GO:1901265	Molecular Function	0.0487218	1006	105	aga-mir-2944b
GTPase activity	GO:0003924	Molecular Function	0.0499246	111	18	aga-mir-2944b
intracellular signal transduction	GO:0035556	Biological Process	9.85693e-06	199	42	aga-mir-2944b
Rho protein signal transduction	GO:0007266	Biological Process	0.00452952	30	11	aga-mir-2944b
Ras protein signal transduction	GO:0007265	Biological Process	0.00452952	41	13	aga-mir-2944b
cyclic nucleotide metabolic process	GO:0009187	Biological Process	0.00452952	24	10	aga-mir-2944b
regulation of Rho protein signal transduction	GO:0035023	Biological Process	0.00973719	28	10	aga-mir-2944b
cyclic nucleotide biosynthetic process	GO:0009190	Biological Process	0.00973719	23	9	aga-mir-2944b
regulation of Ras protein signal transduction	GO:0046578	Biological Process	0.0129256	35	11	aga-mir-2944b
regulation of intracellular signal transduction	GO:1902531	Biological Process	0.0177643	63	15	aga-mir-2944b
cGMP biosynthetic process	GO:0006182	Biological Process	0.0177643	12	6	aga-mir-2944b
signal transduction	GO:0007165	Biological Process	0.0177643	696	84	aga-mir-2944b
small GTPase mediated signal transduction	GO:0007264	Biological Process	0.0177643	78	17	aga-mir-2944b
response to stimulus	GO:0050896	Biological Process	0.0177643	993	112	aga-mir-2944b
cGMP metabolic process	GO:0046068	Biological Process	0.0177643	12	6	aga-mir-2944b
cyclic purine nucleotide metabolic process	GO:0052652	Biological Process	0.0204519	17	7	aga-mir-2944b
regulation of response to stimulus	GO:0048583	Biological Process	0.02855	98	19	aga-mir-2944b
regulation of small GTPase mediated signal transduction	GO:0051056	Biological Process	0.0295163	42	11	aga-mir-2944b
cell communication	GO:0007154	Biological Process	0.0295163	715	84	aga-mir-2944b
calcium ion transmembrane transport	GO:0070588	Biological Process	0.0295163	24	8	aga-mir-2944b
signaling	GO:0023052	Biological Process	0.0295163	717	84	aga-mir-2944b
regulation of signal transduction	GO:0009966	Biological Process	0.0405461	95	18	aga-mir-2944b
lipid transport	GO:0006869	Biological Process	0.0416124	51	12	aga-mir-2944b
movement of cell or subcellular component	GO:0006928	Biological Process	0.0419606	96	18	aga-mir-2944b
protein binding	GO:0005515	Molecular Function	0.00243327	1754	146	aga-mir-2944a
purine nucleotide binding	GO:0017076	Molecular Function	0.00950443	879	80	aga-mir-2944a
ribonucleotide binding	GO:0032553	Molecular Function	0.00950443	885	80	aga-mir-2944a
purine ribonucleoside triphosphate binding	GO:0035639	Molecular Function	0.00950443	868	79	aga-mir-2944a
purine ribonucleotide binding	GO:0032555	Molecular Function	0.00950443	877	80	aga-mir-2944a
ATP binding	GO:0005524	Molecular Function	0.0186319	714	65	aga-mir-2944a
kinase activity	GO:0016301	Molecular Function	0.0186319	297	33	aga-mir-2944a
adenyl nucleotide binding	GO:0030554	Molecular Function	0.0186319	725	66	aga-mir-2944a
adenyl ribonucleotide binding	GO:0032559	Molecular Function	0.0186319	723	66	aga-mir-2944a
nucleotide binding	GO:0000166	Molecular Function	0.0186319	1006	86	aga-mir-2944a
nucleoside phosphate binding	GO:1901265	Molecular Function	0.0186319	1006	86	aga-mir-2944a
calcium channel activity	GO:0005262	Molecular Function	0.0186319	18	6	aga-mir-2944a
calcium ion transmembrane transporter activity	GO:0015085	Molecular Function	0.0191109	25	7	aga-mir-2944a
guanyl-nucleotide exchange factor activity	GO:0005085	Molecular Function	0.0231091	50	10	aga-mir-2944a
transferase activity, transferring phosphorus-containing groups	GO:0016772	Molecular Function	0.0276896	384	39	aga-mir-2944a
carbohydrate derivative binding	GO:0097367	Molecular Function	0.0283989	1007	84	aga-mir-2944a
small molecule binding	GO:0036094	Molecular Function	0.0376255	1062	87	aga-mir-2944a
phosphotransferase activity, alcohol group as acceptor	GO:0016773	Molecular Function	0.040496	268	29	aga-mir-2944a
anion binding	GO:0043168	Molecular Function	0.0405461	981	81	aga-mir-2944a
intracellular signal transduction	GO:0035556	Biological Process	0.00401779	199	30	aga-mir-2944a
acetylglucosaminyltransferase activity	GO:0008375	Molecular Function	0.029312	10	3	aga-mir-286b
calcium ion binding	GO:0005509	Molecular Function	0.00310806	174	26	aga-mir-309
guanyl-nucleotide exchange factor activity	GO:0005085	Molecular Function	0.0239506	50	11	aga-mir-309
calcium channel activity	GO:0005262	Molecular Function	0.0480097	18	6	aga-mir-309
actin filament binding	GO:0051015	Molecular Function	0.0480097	19	6	aga-mir-309
catalytic activity, acting on a protein	GO:0140096	Molecular Function	0.0480097	942	78	aga-mir-309
protein binding	GO:0005515	Molecular Function	0.00951902	1754	150	as-mirNOV16
binding	GO:0005488	Molecular Function	0.0369964	4842	343	as-mirNOV16
inorganic molecular entity transmembrane transporter activity	GO:0015318	Molecular Function	0.00561665	275	30	as-mirNOV17
calcium ion binding	GO:0005509	Molecular Function	0.00561665	174	22	as-mirNOV17
channel activity	GO:0015267	Molecular Function	0.00726569	185	22	as-mirNOV17
passive transmembrane transporter activity	GO:0022803	Molecular Function	0.00726569	185	22	as-mirNOV17
ion channel activity	GO:0005216	Molecular Function	0.0103601	179	21	as-mirNOV17
ion transmembrane transporter activity	GO:0015075	Molecular Function	0.0113751	309	30	as-mirNOV17
inorganic cation transmembrane transporter activity	GO:0022890	Molecular Function	0.0137704	187	21	as-mirNOV17
metal ion transmembrane transporter activity	GO:0046873	Molecular Function	0.0170509	126	16	as-mirNOV17
cation transmembrane transporter activity	GO:0008324	Molecular Function	0.0178014	194	21	as-mirNOV17
potassium ion transmembrane transporter activity	GO:0015079	Molecular Function	0.030564	42	8	as-mirNOV17
metal ion binding	GO:0046872	Molecular Function	0.030564	1327	87	as-mirNOV17
cation binding	GO:0043169	Molecular Function	0.0306142	1333	87	as-mirNOV17
transporter activity	GO:0005215	Molecular Function	0.0306142	536	42	as-mirNOV17
transmembrane transporter activity	GO:0022857	Molecular Function	0.0344905	508	40	as-mirNOV17
cation channel activity	GO:0005261	Molecular Function	0.0442354	106	13	as-mirNOV17
potassium channel activity	GO:0005267	Molecular Function	0.0442354	37	7	as-mirNOV17
